# Foxm1 drives cardiomyocyte proliferation in adult zebrafish after cardiac injury

**DOI:** 10.1101/2022.06.22.497073

**Authors:** Daniel A. Zuppo, Maria A. Missinato, Lucas Santana-Santos, Guang Li, Panayiotis V. Benos, Michael Tsang

## Abstract

The regenerative capacity of the mammalian heart is poor with one potential reason being that adult cardiomyocytes cannot proliferate at sufficient levels to replace lost tissue. During development and early neonatal stages, cardiomyocytes can successfully divide under injury conditions; however, as these cells mature their ability to proliferate rapidly decreases. Therefore, understanding which regulatory programs are required to induce post-mitotic, mature cardiomyocytes into a proliferative state is essential in order to enhance cardiac regeneration. Unlike mammals, adult zebrafish cardiomyocytes in the injury border zone do proliferate. This model provides an opportunity to elucidate how these border zone cells respond to different stimuli post-injury and to study which regulatory programs are required for adult cardiomyocyte proliferation. Here we report the forkhead transcription factor, *foxm1*, is required for cardiomyocyte proliferation after cardiac injury through transcriptional regulation of cell cycle genes. Transcriptomic analysis of injured adult zebrafish hearts revealed that *foxm1* expression is increased after injury in border zone cardiomyocytes. *foxm1* mutants showed decreased cardiomyocyte proliferation after ventricular resection, resulting in larger fibrotic scars. Moreover, decreased expression of cell cycle progression genes suggests that Foxm1 is required for different cell cycle checkpoints during cardiomyocyte division. Subsequent analyses of Foxm1 targets revealed the microtubule and kinetochore binding protein, *cenpf*, is required for cardiac regeneration as *cenpf* mutants failed to regenerate due to increased cardiomyocyte binucleation. Thus, *foxm1* and *cenpf* are required for cardiomyocytes to complete mitosis during zebrafish cardiac regeneration.
