## Supplementary Table 3 for "Foxm1 drives cardiomyocyte proliferation in adult zebrafish after cardiac injury"

### Sheet: Decreased
Name	Max group mean	Log₂ fold change	Fold change	P-value	FDR p-value	Bonferroni	ENSEMBL
ptprz1b	2.51507	-1.97205	-3.92326	4.42349e-15	2.71882e-11	1.01656e-10	ENSDARG00000020871
si:dkey-240n22.6_2	0.861033	-2.45333	-5.47679	1.99707e-14	9.206e-11	4.58947e-10	ENSDARG00000089296
si:ch211-205a14.1	1.40322	-2.07293	-4.2074	2.04302e-10	3.13927e-07	4.69507e-06	ENSDARG00000102713
si:ch211-76m11.3	1.52135	-2.13528	-4.39321	8.62996e-10	1.13663e-06	1.98325e-05	ENSDARG00000104890
zgc:194627	4.40124	-2.59071	-6.02395	2.09777e-09	2.41755e-06	4.82089e-05	ENSDARG00000102594
igfbp6b	25.4811	-1.26243	-2.39899	4.37817e-09	4.74877e-06	0.000100615	ENSDARG00000090833
adrb2b	9.68903	-3.11777	-8.68048	4.95408e-09	5.07491e-06	0.00011385	ENSDARG00000054510
zgc:122979	71.2266	-2.93401	-7.64234	1.31438e-08	1.10163e-05	0.000302058	ENSDARG00000004187
nocta	13.0019	-2.56777	-5.92891	1.96251e-08	1.50778e-05	0.000451004	ENSDARG00000077726
cited4a	83.6961	-2.28136	-4.86136	2.07051e-08	1.52713e-05	0.000475824	ENSDARG00000035990
sbk3	39.6384	-2.90026	-7.46562	2.28696e-08	1.56183e-05	0.000525567	ENSDARG00000057687
elnb	20.7229	-1.17542	-2.25859	3.9759e-08	2.61827e-05	0.000913701	ENSDARG00000069017
atf3	42.9292	-2.35691	-5.12272	5.84859e-08	3.58468e-05	0.00134407	ENSDARG00000007823
si:ch211-156j22.4	3.42871	-1.44502	-2.72267	6.02663e-08	3.58468e-05	0.00138498	ENSDARG00000094977
fkbp5	185.239	-2.68141	-6.41484	8.24048e-08	4.74832e-05	0.00189375	ENSDARG00000028396
irs1	10.0371	-1.72714	-3.3107	9.45507e-08	5.28309e-05	0.00217287	ENSDARG00000054087
si:ch211-69g19.2	8.11513	-1.37	-2.58471	1.84847e-07	9.46779e-05	0.00424798	ENSDARG00000070656
si:ch211-127b6.2	1.42485	-1.41311	-2.66311	3.29343e-07	0.000159809	0.00756863	ENSDARG00000103324
nr4a3	12.8013	-3.1299	-8.75376	3.8814e-07	0.000174559	0.00891984	ENSDARG00000055854
hbae1.3_1	52.3526	-1.04413	-2.06212	6.83848e-07	0.000286579	0.0157155	ENSDARG00000088330
dnase1l4.1	17.5556	-1.20746	-2.30931	1.08411e-06	0.000425316	0.0249139	ENSDARG00000015123
mafb	5.10607	-3.3505	-10.2	1.17494e-06	0.000442136	0.0270012	ENSDARG00000076520
hif1al	22.5854	-1.46698	-2.76442	1.82454e-06	0.000659661	0.0419298	ENSDARG00000100826
adgrg4b	0.887064	-2.39792	-5.27042	2.20489e-06	0.000735698	0.0506705	ENSDARG00000094386
irs2b	15.8644	-2.00086	-4.00239	2.16616e-06	0.000735698	0.0497805	ENSDARG00000075282
zgc:66440	7.19181	-1.6948	-3.23731	2.23435e-06	0.000735698	0.0513475	ENSDARG00000025766
zgc:55461	4.05942	-1.41903	-2.67406	2.44302e-06	0.000763507	0.0561432	ENSDARG00000041723
dusp1	61.6172	-1.26172	-2.39781	2.72034e-06	0.000796196	0.0625162	ENSDARG00000100515
peli1a	11.4422	-2.16952	-4.49873	2.91248e-06	0.000818398	0.0669317	ENSDARG00000091592
chac1	235.558	-1.53725	-2.90241	2.84718e-06	0.000818398	0.065431	ENSDARG00000070426
emilin2a	17.7824	-1.10843	-2.15611	2.92935e-06	0.000818398	0.0673194	ENSDARG00000061196
dusp4	20.1074	-1.47391	-2.77773	3.1993e-06	0.000880477	0.0735232	ENSDARG00000044688
pdk2b	62.2129	-1.39008	-2.62092	3.43442e-06	0.000931283	0.0789264	ENSDARG00000059054
arl5c	9.68446	-1.87183	-3.65995	3.60302e-06	0.00093572	0.082801	ENSDARG00000035719
ddit4	37.1087	-1.51612	-2.86021	3.60243e-06	0.00093572	0.0827874	ENSDARG00000037618
tsc22d3	107.206	-0.978334	-1.97019	3.72329e-06	0.000940462	0.0855649	ENSDARG00000075666
gch2	1.17763	-2.23117	-4.69513	3.7958e-06	0.000945821	0.0872313	ENSDARG00000099101
klf9	28.4138	-2.41358	-5.32796	4.50865e-06	0.00107968	0.103613	ENSDARG00000068194
midn	29.6746	-1.8419	-3.58483	4.86115e-06	0.0011429	0.111714	ENSDARG00000018524
kif11	8.57616	-1.03805	-2.05345	4.97304e-06	0.00114622	0.114285	ENSDARG00000010948
si:ch73-27e22.8	1.91611	-1.20233	-2.30112	5.71944e-06	0.00128611	0.131439	ENSDARG00000116618
si:dkey-21h14.9	3.48436	-1.43405	-2.70205	6.97463e-06	0.00154946	0.160284	ENSDARG00000096153
selenol	7.17628	-1.37792	-2.59893	7.28513e-06	0.00158626	0.167419	ENSDARG00000088444
zgc:162608	2.6224	-2.49812	-5.64948	7.52536e-06	0.00159494	0.17294	ENSDARG00000069375
s1pr5a	13.2636	-1.40614	-2.65026	7.70434e-06	0.00161432	0.177054	ENSDARG00000040526
nr4a1	18.2021	-1.72287	-3.30094	9.944e-06	0.0019896	0.228523	ENSDARG00000000796
spry4	25.8001	-1.50402	-2.83633	1.00349e-05	0.0019896	0.230611	ENSDARG00000068732
hbbe2	21.2433	-1.952	-3.8691	1.27069e-05	0.00248814	0.292018	ENSDARG00000045143
sox11b	17.1694	-1.52916	-2.88617	1.29541e-05	0.00248814	0.297699	ENSDARG00000095743
pdk2a	134.212	-1.19361	-2.28724	1.34235e-05	0.00255171	0.308485	ENSDARG00000020876
foxg1b	1.14323	-2.72209	-6.59827	1.56054e-05	0.00290655	0.358628	ENSDARG00000032705
otud1	19.7399	-1.65491	-3.14903	1.62146e-05	0.00298981	0.372628	ENSDARG00000100872
igfbp1a	32.6161	-1.45369	-2.73907	1.74625e-05	0.00318803	0.401306	ENSDARG00000099351
trib1	2.23085	-1.54531	-2.91866	1.795e-05	0.0032449	0.412509	ENSDARG00000110963
itgam	4.08364	-1.0737	-2.10482	1.93121e-05	0.00345724	0.443811	ENSDARG00000096587
tppp	28.469	-1.14612	-2.21318	2.09593e-05	0.00368065	0.481666	ENSDARG00000104399
CU855711.1	1.67166	-4.6283	-24.7319	2.16303e-05	0.00369381	0.497086	ENSDARG00000088643
jund	21.7789	-1.53864	-2.90521	2.17094e-05	0.00369381	0.498903	ENSDARG00000067850
btg2	24.0234	-1.36576	-2.57712	2.18355e-05	0.00369381	0.501802	ENSDARG00000020298
si:dkey-146c18.2	5.92013	-0.985931	-1.98059	2.26586e-05	0.00376678	0.520717	ENSDARG00000104004
ccng2	12.2984	-0.849693	-1.80212	2.26754e-05	0.00376678	0.521104	ENSDARG00000017602
nfil3-6	36.5783	-1.12477	-2.18067	2.71567e-05	0.00443134	0.624087	ENSDARG00000087188
rhov	12.6323	-1.6063	-3.04469	2.90026e-05	0.00461017	0.66651	ENSDARG00000070434
jdp2b	4.89238	-1.2067	-2.30809	3.43161e-05	0.00531726	0.788618	ENSDARG00000020133
PAQR9	9.36621	-1.15273	-2.22335	3.4153e-05	0.00531726	0.78487	ENSDARG00000052059
itpkcb	27.8862	-1.43767	-2.70884	3.7464e-05	0.00575666	0.860961	ENSDARG00000067741
mapk12b	1.741	-1.69695	-3.24215	3.82165e-05	0.00582375	0.878253	ENSDARG00000006409
slc3a2b	35.4999	-1.09768	-2.1401	3.94107e-05	0.00586044	0.905697	ENSDARG00000037012
csrnp1b	39.4595	-1.36199	-2.57039	3.97947e-05	0.0058702	0.914522	ENSDARG00000038429
si:dkey-21h14.10	0.529768	-1.96182	-3.89552	4.08599e-05	0.0059795	0.939002	ENSDARG00000096187
pfkfb4b	14.967	-1.05093	-2.07187	4.87372e-05	0.0069664	1	ENSDARG00000029075
si:ch211-195b13.1	6.9768	-1.5659	-2.96062	5.25894e-05	0.00734618	1	ENSDARG00000016623
dusp6	104.929	-0.833329	-1.78179	6.33803e-05	0.00865681	1	ENSDARG00000070914
snrkb	26.2136	-1.43335	-2.70073	6.41512e-05	0.00866121	1	ENSDARG00000017665
mibp	140.107	-1.04989	-2.07037	6.47606e-05	0.00866121	1	ENSDARG00000101362
adamts1	2.94551	-1.32681	-2.50847	7.07079e-05	0.00918157	1	ENSDARG00000103519
pkmb	19.2923	-0.757779	-1.69089	7.02375e-05	0.00918157	1	ENSDARG00000099860
camk2n1a	21.6626	-1.78902	-3.45581	7.80464e-05	0.00999374	1	ENSDARG00000025855
lmbr1l	12.0828	-1.52486	-2.87759	7.92358e-05	0.0100761	1	ENSDARG00000004745
lgalsla	3.62272	-1.23711	-2.35725	7.99131e-05	0.0100926	1	ENSDARG00000059060
nfkbiab	23.8912	-0.939678	-1.9181	8.31705e-05	0.010362	1	ENSDARG00000007693
c2cd4a	12.2896	-1.12507	-2.18112	9.17581e-05	0.0112048	1	ENSDARG00000061416
tent5ba	12.4234	-1.43038	-2.69518	0.00010899	0.0130497	1	ENSDARG00000039943
cyr61	9.01083	-0.859045	-1.81384	0.000111665	0.0132838	1	ENSDARG00000023062
arl4d	15.4869	-0.902374	-1.86914	0.000113552	0.0134217	1	ENSDARG00000045074
mylk4b	50.0092	-1.87612	-3.67086	0.00011847	0.0139138	1	ENSDARG00000055412
fosab	12.9762	-1.05255	-2.07419	0.000127013	0.0148227	1	ENSDARG00000031683
zfand5b	48.1545	-0.995638	-1.99396	0.000136863	0.0157726	1	ENSDARG00000002271
ankrd9	32.1842	-2.58402	-5.99606	0.000146611	0.0166874	1	ENSDARG00000028804
nr1d2a	51.1443	-1.37599	-2.59545	0.000152463	0.0172471	1	ENSDARG00000003820
sh2d3cb	4.97155	-1.14905	-2.21768	0.000158486	0.017819	1	ENSDARG00000104555
pik3r3a	20.6825	-1.19763	-2.29363	0.000160902	0.017981	1	ENSDARG00000103038
mlycd	4.28433	-1.06199	-2.08781	0.000185955	0.0202889	1	ENSDARG00000104732
si:dkey-30j10.5	0.382522	-2.84174	-7.16883	0.000199093	0.0213434	1	ENSDARG00000093186
parpbp	0.995606	-1.19747	-2.29338	0.000206585	0.0220186	1	ENSDARG00000029944
pck1	0.380621	-3.38853	-10.4725	0.000222088	0.0232675	1	ENSDARG00000013522
cdh26.2	0.176222	-2.08068	-4.23005	0.000248363	0.025442	1	ENSDARG00000087641
phlda2	43.3898	-0.853248	-1.80656	0.000244486	0.025442	1	ENSDARG00000042874
aspm	3.10885	-0.85424	-1.80781	0.000267079	0.0270586	1	ENSDARG00000103754
hbae1.3_2	21.8619	-1.03039	-2.04258	0.000284534	0.0283596	1	ENSDARG00000089124
si:dkey-30e9.7	0.83824	-1.1039	-2.14935	0.000297561	0.0290303	1	ENSDARG00000101697
pptc7a	13.995	-1.14734	-2.21504	0.000303802	0.029275	1	ENSDARG00000011122
hrh3	5.26075	-1.86601	-3.64524	0.000342894	0.0320946	1	ENSDARG00000035942
slc20a1a	34.7905	-1.18368	-2.27156	0.000354374	0.0328356	1	ENSDARG00000020114
slc25a25a	12.5183	-1.3956	-2.63098	0.000360773	0.0332615	1	ENSDARG00000010572
ccnb3	1.31848	-1.12319	-2.17829	0.00036378	0.0333718	1	ENSDARG00000034855
tppp3	6.20251	-1.09359	-2.13405	0.000379722	0.0346618	1	ENSDARG00000030463
zgc:113531	12.3685	-0.772445	-1.70816	0.000392559	0.0354823	1	ENSDARG00000038794
ucp2	92.7633	-0.950079	-1.93198	0.00042769	0.0382824	1	ENSDARG00000043154
glulb	84.7044	-1.13403	-2.19471	0.000441287	0.0389325	1	ENSDARG00000100003
xiap	33.827	-1.10555	-2.15181	0.000438721	0.0389325	1	ENSDARG00000016143
kdm6ba	9.87321	-1.06283	-2.08902	0.000459635	0.0403582	1	ENSDARG00000088087
tnni2b.1	0.546274	-2.32546	-5.01225	0.00047576	0.0413417	1	ENSDARG00000035958
tlcd2	4.14918	-1.18742	-2.27744	0.0004838	0.0413417	1	ENSDARG00000077396
hsd11b2	196.633	-0.958086	-1.94273	0.000481879	0.0413417	1	ENSDARG00000001975
arhgef18a	7.50945	-0.742911	-1.67355	0.000475325	0.0413417	1	ENSDARG00000011157
si:dkey-165a24.9	5.0562	-0.875802	-1.83503	0.000490605	0.0416879	1	ENSDARG00000090052
vsnl1a	1.45117	-1.10707	-2.15408	0.00049443	0.0416959	1	ENSDARG00000023228
cep85	13.4047	-0.896132	-1.86107	0.000500046	0.0419107	1	ENSDARG00000060215
gnpat	5.00237	-0.777721	-1.71442	0.000528057	0.0440581	1	ENSDARG00000074401
si:ch211-266i6.3	10.7587	-0.902606	-1.86944	0.000549189	0.0456148	1	ENSDARG00000086112
trib3	43.3632	-0.892444	-1.85632	0.000570624	0.0469721	1	ENSDARG00000016200
col8a1b	4.27308	-0.861097	-1.81642	0.000583259	0.0477987	1	ENSDARG00000003533
smtna	1.76894	-1.26475	-2.40286	0.000618377	0.0504525	1	ENSDARG00000074652
sik1	30.183	-1.08575	-2.12248	0.000634779	0.05145	1	ENSDARG00000058606
smox	21.0527	-0.962389	-1.94853	0.000636184	0.05145	1	ENSDARG00000036967
ets2	10.4192	-1.00997	-2.01388	0.000645964	0.0517866	1	ENSDARG00000103980
apobb.1	0.0801596	-3.2648	-9.61178	0.000689586	0.0548073	1	ENSDARG00000022767
tnfrsf9a	9.80556	-0.796429	-1.7368	0.000709397	0.0558999	1	ENSDARG00000060498
fosb	0.758916	-1.74442	-3.3506	0.000775633	0.0595912	1	ENSDARG00000055751
g2e3	2.77447	-0.9065	-1.87449	0.000773811	0.0595912	1	ENSDARG00000001313
fam69aa	7.2374	-0.820289	-1.76576	0.000839285	0.064214	1	ENSDARG00000062955
si:dkey-22n8.3	1.26326	-1.70061	-3.25039	0.000852471	0.0646333	1	ENSDARG00000089853
tob1a	85.5908	-0.977465	-1.969	0.000850389	0.0646333	1	ENSDARG00000032619
lum	9.99613	-0.691763	-1.61526	0.000855282	0.0646333	1	ENSDARG00000045580
si:dkey-242g16.2	16.6076	-1.16245	-2.23837	0.000863065	0.0649553	1	ENSDARG00000069377
BX511082.1	1.92746	-1.32719	-2.50913	0.000869156	0.0651282	1	ENSDARG00000113678
klf6a	52.0817	-0.899748	-1.86574	0.000896452	0.0663842	1	ENSDARG00000029072
si:dkey-22i16.9	0.941608	-2.12078	-4.34929	0.000993993	0.0721584	1	ENSDARG00000095949
si:ch211-114n24.6	52.3368	-0.73113	-1.65994	0.00101142	0.0728498	1	ENSDARG00000036700
lmod2b	166.091	-0.683394	-1.60591	0.00103553	0.0740081	1	ENSDARG00000045864
klf13	8.59828	-0.875086	-1.83412	0.00110954	0.078386	1	ENSDARG00000061368
si:ch73-151m17.5	0.212923	-3.09234	-8.52878	0.0011625	0.0805843	1	ENSDARG00000017722
sertad2b	4.28336	-0.857473	-1.81186	0.00116044	0.0805843	1	ENSDARG00000055530
mxi1	66.4557	-0.794603	-1.7346	0.00115893	0.0805843	1	ENSDARG00000040884
cpt1b	24.8638	-0.780465	-1.71768	0.00118169	0.0816074	1	ENSDARG00000058285
npas4a	0.278265	-7.81647	-225.42	0.00125531	0.0850983	1	ENSDARG00000055752
nt5dc2	24.0965	-0.789971	-1.72904	0.00125304	0.0850983	1	ENSDARG00000059646
nav2b	6.9345	-0.655115	-1.57474	0.00125289	0.0850983	1	ENSDARG00000001879
eno3	256.976	-0.706542	-1.63189	0.00134519	0.0908568	1	ENSDARG00000039007
marveld1	10.9779	-0.710712	-1.63661	0.00135052	0.0908842	1	ENSDARG00000011724
kpna2	22.8112	-0.774889	-1.71106	0.00137913	0.0919543	1	ENSDARG00000038066
si:dkey-23n7.10	2.84777	-1.66974	-3.18156	0.00142158	0.0940038	1	ENSDARG00000104129
grasp	10.4781	-0.9621	-1.94814	0.00142237	0.0940038	1	ENSDARG00000000588
si:ch73-367p23.2	3.64339	-0.89015	-1.85337	0.0014281	0.0940458	1	ENSDARG00000096257
stk35	6.24309	-1.30822	-2.47636	0.00147339	0.0963401	1	ENSDARG00000086856
eps8l3b	3.54911	-0.923558	-1.89679	0.00148016	0.0964408	1	ENSDARG00000005704
slc10a4	16.0289	-0.64261	-1.56115	0.0015432	0.0994932	1	ENSDARG00000009131

### Sheet: Increased
Name	Max group mean	Log₂ fold change	Fold change	P-value	FDR p-value	Bonferroni	ENSEMBL
mxb	9.98766	4.38899	20.9516	4.91541e-25	9.06352e-21	1.12961e-20	ENSDARG00000004953
CU984600.2	7.34057	1.97209	3.92335	1.07008e-15	9.8656e-12	2.45915e-11	ENSDARG00000098204
mxa	7.25381	1.91935	3.78252	5.19508e-13	1.91584e-09	1.19388e-08	ENSDARG00000021688
si:ch211-24o10.6	18.2459	2.24227	4.73142	1.45782e-12	4.48013e-09	3.35022e-08	ENSDARG00000088251
IL4I1	6.29461	2.74728	6.71452	2.8926e-12	7.61953e-09	6.64749e-08	ENSDARG00000056804
ifit8	1.64969	2.82359	7.07924	3.00492e-11	6.92596e-08	6.9056e-07	ENSDARG00000057173
jac2	24.1727	3.98408	15.8244	3.41995e-11	7.00672e-08	7.85939e-07	ENSDARG00000056166
zgc:153911	6.02682	2.13414	4.38975	4.83284e-11	8.91126e-08	1.11063e-06	ENSDARG00000002509
si:dkey-159n16.2_2	1.96324	2.10033	4.28808	5.39584e-11	9.0449e-08	1.24002e-06	ENSDARG00000114577
helz2	3.45085	1.54402	2.91607	3.06927e-10	4.35341e-07	7.0535e-06	ENSDARG00000016527
lyz	40.3468	2.47464	5.55827	1.55911e-09	1.91656e-06	3.58299e-05	ENSDARG00000057789
isg15	21.4556	1.46321	2.75722	5.29129e-09	5.13505e-06	0.000121599	ENSDARG00000086374
ifit10	1.50093	3.34554	10.165	7.8446e-09	7.23233e-06	0.000180277	ENSDARG00000007467
si:dkey-16p6.1_8	2.25612	1.99688	3.99135	9.24246e-09	8.11532e-06	0.000212401	ENSDARG00000089179
FQ377660.1	0.718603	2.43328	5.40118	1.62956e-08	1.30641e-05	0.000374489	ENSDARG00000111637
wu:fj29h11	8.14015	1.47395	2.77781	2.22703e-08	1.56183e-05	0.000511794	ENSDARG00000096562
necab2	1.5587	1.72451	3.30467	4.97235e-08	3.16156e-05	0.0011427	ENSDARG00000056745
si:ch211-106h4.12	41.1312	1.37298	2.59005	1.484e-07	8.0481e-05	0.00341039	ENSDARG00000092920
si:ch1073-376c22.1	2.39678	1.68204	3.20881	1.78501e-07	9.40395e-05	0.00410213	ENSDARG00000102704
stat1b	9.77625	1.71775	3.28922	2.08611e-07	0.000103962	0.0047941	ENSDARG00000076182
si:ch211-181d7.3	0.585142	4.79978	27.8534	3.50032e-07	0.000165493	0.00804408	ENSDARG00000068621
cluhb	0.443184	5.0668	33.5166	3.79829e-07	0.000174559	0.00872886	ENSDARG00000060566
si:dkeyp-75b4.10	20.9126	1.31949	2.49578	4.53787e-07	0.000199223	0.0104285	ENSDARG00000079043
lgals3bpb	57.0241	1.10321	2.14832	4.89867e-07	0.000210062	0.0112576	ENSDARG00000040528
si:ch211-14a17.10	4.84897	1.27885	2.42645	7.96587e-07	0.000326406	0.0183064	ENSDARG00000076534
si:ch73-359m17.2	7.7581	1.64161	3.12013	9.92832e-07	0.000397975	0.0228163	ENSDARG00000102119
slc47a2.2	2.19748	1.81233	3.51209	1.16392e-06	0.000442136	0.0267481	ENSDARG00000074136
SNAP91 (1 of many)	0.494255	3.22246	9.33374	1.51593e-06	0.000559043	0.0348375	ENSDARG00000015931
trim35-14	0.826705	5.02031	32.4538	1.91639e-06	0.000679545	0.0440406	ENSDARG00000025601
mov10b.1	10.978	1.01964	2.02741	2.14225e-06	0.000735698	0.0492311	ENSDARG00000061177
si:ch211-42i6.2	0.909819	2.1349	4.39208	2.32449e-06	0.000751953	0.0534192	ENSDARG00000086130
atp1b1b	3.82383	1.95158	3.86797	2.42454e-06	0.000763507	0.0557183	ENSDARG00000076833
si:ch211-194m7.8	2.29664	1.53336	2.89459	2.6013e-06	0.000791223	0.0597806	ENSDARG00000104947
cfhl2	1.1116	1.87564	3.66965	2.65556e-06	0.000791223	0.0610274	ENSDARG00000103760
cxcl18b	33.9984	1.00428	2.00594	2.66044e-06	0.000791223	0.0611395	ENSDARG00000075045
si:dkey-40h20.1	1.93168	2.42009	5.35204	3.60064e-06	0.00093572	0.0827464	ENSDARG00000095252
si:dkey-211g8.8	5.33592	2.33683	5.05191	3.70084e-06	0.000940462	0.0850491	ENSDARG00000096311
c3a.4	2.72262	1.50693	2.84205	3.99855e-06	0.000983057	0.0918907	ENSDARG00000093198
lnx1	1.17671	1.57113	2.97138	4.37877e-06	0.00106237	0.100628	ENSDARG00000043323
si:dkey-77g12.1	26.2614	1.33618	2.52483	4.89662e-06	0.0011429	0.112529	ENSDARG00000103833
zgc:123068	61.868	1.37923	2.6013	5.61397e-06	0.00127797	0.129015	ENSDARG00000017489
dhx58	8.83323	1.02836	2.03971	7.37066e-06	0.00158626	0.169385	ENSDARG00000089463
zgc:152658	1.61415	2.00486	4.01348	7.39837e-06	0.00158626	0.170022	ENSDARG00000018587
npsn	15.7602	1.14675	2.21414	8.75148e-06	0.00181313	0.201118	ENSDARG00000010423
si:ch211-106h4.4	0.952602	1.4762	2.78215	9.10674e-06	0.00186577	0.209282	ENSDARG00000093629
ftr11	0.90093	2.37286	5.17967	9.90911e-06	0.0019896	0.227721	ENSDARG00000038646
jac3	3.5406	3.1171	8.67643	1.28711e-05	0.00248814	0.29579	ENSDARG00000098097
si:dkey-203a12.2	6.84983	1.41836	2.67282	1.5533e-05	0.00290655	0.356963	ENSDARG00000102271
si:ch211-281g13.4	1.84263	1.51312	2.85426	2.06142e-05	0.00365486	0.473736	ENSDARG00000075389
si:dkey-7i4.24	35.0044	3.13309	8.7731	2.14333e-05	0.00369381	0.492558	ENSDARG00000096906
rsad2	14.1822	1.31279	2.48421	2.5844e-05	0.00425479	0.59392	ENSDARG00000004952
ifit16	5.8749	1.05457	2.0771	2.88243e-05	0.00461017	0.66241	ENSDARG00000056976
sc:d217	3.75076	3.48454	11.1931	2.89523e-05	0.00461017	0.665352	ENSDARG00000079645
zgc:153654	2.13525	1.68201	3.20874	3.15003e-05	0.00496439	0.723908	ENSDARG00000060322
zgc:152791	32.8348	1.52939	2.88663	3.88164e-05	0.00584137	0.89204	ENSDARG00000039243
AL935186.1	4.34135	1.40065	2.64021	3.89657e-05	0.00584137	0.895471	ENSDARG00000025046
gig2d	15.1202	0.999321	1.99906	4.55068e-05	0.00660709	1	ENSDARG00000098772
rnf213b	4.64387	0.941935	1.9211	4.84364e-05	0.0069664	1	ENSDARG00000103551
BX323861.3	0.800719	1.63599	3.10801	5.10943e-05	0.00724714	1	ENSDARG00000110173
si:dkey-266f7.5	0.531479	4.61031	24.4253	5.19861e-05	0.00731734	1	ENSDARG00000094886
bmb	2.94734	1.1789	2.26403	5.39284e-05	0.00747659	1	ENSDARG00000096603
si:ch73-27e22.1	0.746549	1.30891	2.47755	5.79526e-05	0.00797453	1	ENSDARG00000111423
CABZ01046432.1	0.829885	3.04566	8.25723	6.48217e-05	0.00866121	1	ENSDARG00000079325
znfx1	6.05693	0.938323	1.9163	6.82798e-05	0.00905763	1	ENSDARG00000100280
si:dkeyp-1h4.6	2.42804	2.01994	4.05568	6.94138e-05	0.00914229	1	ENSDARG00000093936
CABZ01034698.2	4.48879	3.45307	10.9516	7.27364e-05	0.00937893	1	ENSDARG00000099511
HERC5	1.55974	1.37851	2.6	8.1329e-05	0.0102015	1	ENSDARG00000075785
si:ch211-281g13.5	3.23937	1.42802	2.69076	8.64593e-05	0.01065	1	ENSDARG00000074052
ftr12	0.511269	3.984	15.8235	8.66369e-05	0.01065	1	ENSDARG00000053366
si:ch211-163b2.4	1.98702	1.02554	2.03572	9.80184e-05	0.0118905	1	ENSDARG00000094890
irf7	10.5746	0.912908	1.88284	9.98956e-05	0.0120391	1	ENSDARG00000045661
zgc:194443	0.579824	3.26113	9.58732	0.000134217	0.0155649	1	ENSDARG00000078182
znf1050	0.883696	1.4923	2.81338	0.000144416	0.0165397	1	ENSDARG00000096210
dld	1.72399	1.14336	2.20896	0.000163161	0.0181236	1	ENSDARG00000020219
FQ378016.1	0.533698	4.63666	24.8756	0.000179486	0.0198176	1	ENSDARG00000108939
itln1	2.67122	1.22862	2.34342	0.000181234	0.0198915	1	ENSDARG00000007534
sele	13.3074	0.774496	1.71059	0.000192551	0.0208849	1	ENSDARG00000009123
CABZ01069022.1	0.931197	1.42943	2.6934	0.000195439	0.0210743	1	ENSDARG00000105692
si:dkey-211g8.5	1.61135	2.6967	6.48317	0.000213124	0.022585	1	ENSDARG00000092259
si:ch211-165i18.2	19.8584	0.789912	1.72897	0.000215158	0.0226703	1	ENSDARG00000077239
si:ch211-181d7.1_2	0.426945	3.4406	10.8573	0.000246556	0.025442	1	ENSDARG00000091847
FO904885.1	2.70825	1.67548	3.19425	0.000247558	0.025442	1	ENSDARG00000109683
cmpk2	3.77184	1.34408	2.53869	0.000257886	0.0262716	1	ENSDARG00000031359
CR450832.1	2.53551	1.10914	2.15716	0.000271617	0.0273546	1	ENSDARG00000102540
mhc2b	0.276434	4.32797	20.0839	0.000272967	0.0273546	1	ENSDARG00000104635
gig2e	7.56653	0.903635	1.87077	0.000286979	0.0284495	1	ENSDARG00000075757
hsp90aa1.1	138.803	0.800628	1.74186	0.000293322	0.0289228	1	ENSDARG00000010478
si:dkey-71b5.7	1.0332	1.25795	2.39156	0.00029636	0.0290303	1	ENSDARG00000080675
pkz	6.84315	0.92276	1.89574	0.00030295	0.029275	1	ENSDARG00000052396
CABZ01073265.1	0.967986	2.00403	4.0112	0.000305484	0.029275	1	ENSDARG00000099425
ftr93	4.19906	0.830841	1.77872	0.00030642	0.029275	1	ENSDARG00000039852
ifit14	1.00713	2.8536	7.22802	0.000319875	0.0303178	1	ENSDARG00000071012
BX322787.1	10.1018	1.34201	2.53504	0.000320623	0.0303178	1	ENSDARG00000105779
si:ch73-27e22.7	2.04637	1.93491	3.82353	0.000325948	0.030664	1	ENSDARG00000093345
si:ch73-44m9.1	0.326626	2.58417	5.99669	0.00034469	0.0320997	1	ENSDARG00000077115
jac9	0.824612	3.31864	9.97722	0.000391884	0.0354823	1	ENSDARG00000074983
traj39	1.21972	3.56748	11.8554	0.000404438	0.0363777	1	ENSDARG00000075807
si:dkey-85n7.7	1.12173	1.86612	3.64552	0.000440075	0.0389325	1	ENSDARG00000095893
si:dkey-26i13.3	0.625694	2.59003	6.02111	0.000481391	0.0413417	1	ENSDARG00000095482
twf2b	14.1076	1.38312	2.60832	0.000484289	0.0413417	1	ENSDARG00000009727
si:ch211-283g2.3	1.06652	1.24743	2.37418	0.000495222	0.0416959	1	ENSDARG00000046092
nkl.1	5.17707	1.16197	2.23763	0.000555511	0.0459331	1	ENSDARG00000058673
cfh	1.92053	0.945519	1.92588	0.000640118	0.0515421	1	ENSDARG00000100442
si:dkey-85k7.12	0.148896	2.09066	4.25942	0.00066687	0.0532312	1	ENSDARG00000078731
ftr34	1.70926	1.29766	2.45831	0.000704633	0.0557628	1	ENSDARG00000079614
si:dkey-9c18.3	1.05636	2.81829	7.05326	0.000731755	0.0573242	1	ENSDARG00000096579
si:dkey-188i13.7	31.4744	0.842544	1.79321	0.00073369	0.0573242	1	ENSDARG00000078389
pex26	6.71538	0.778176	1.71496	0.000744977	0.0579605	1	ENSDARG00000073858
si:dkey-188i13.8	3.0146	1.5724	2.97399	0.000766875	0.0594135	1	ENSDARG00000092725
zmp:0000000912	4.74468	0.862967	1.81877	0.000872426	0.0651282	1	ENSDARG00000087575
cd28l	2.1643	1.80058	3.4836	0.000895937	0.0663842	1	ENSDARG00000069978
gda	6.72891	0.887642	1.85015	0.000912216	0.0672814	1	ENSDARG00000002986
mxe	9.71824	1.01374	2.01915	0.000924037	0.0678818	1	ENSDARG00000014427
si:dkey-7j22.2	1.5799	1.52958	2.88703	0.000938487	0.0686697	1	ENSDARG00000097091
zmp:0000000608	2.59923	1.66884	3.17958	0.000979597	0.0713944	1	ENSDARG00000041221
si:ch211-194m7.5	1.38619	1.46143	2.7538	0.00101142	0.0728498	1	ENSDARG00000098799
cyp4v7	0.16467	3.77876	13.7253	0.00102924	0.0738451	1	ENSDARG00000061585
si:dkey-169i5.4	1.62121	1.51086	2.84979	0.00105863	0.0753674	1	ENSDARG00000077862
zgc:103438	30.6711	1.02775	2.03885	0.00107183	0.0760137	1	ENSDARG00000035663
CABZ01080550.1	0.161272	2.53613	5.80033	0.00113053	0.0795646	1	ENSDARG00000100621
FO904885.2	0.768003	2.3229	5.00336	0.0011388	0.0798419	1	ENSDARG00000114377
mat2al	7.33753	0.712114	1.6382	0.00120304	0.0827717	1	ENSDARG00000063665
SPINK2 (1 of many)_1	3.77665	1.45248	2.73679	0.00123933	0.0849516	1	ENSDARG00000103336
si:dkey-188i13.9	38.8518	0.773194	1.70905	0.00138078	0.0919543	1	ENSDARG00000074754
si:dkey-56m15.5	0.81492	1.60196	3.03555	0.00138138	0.0919543	1	ENSDARG00000103420
si:dkey-4p15.3	2.82603	1.09142	2.13083	0.00146941	0.0963401	1	ENSDARG00000037403
si:ch211-214j24.14	2.97931	1.5304	2.88866	0.00150897	0.0979716	1	ENSDARG00000096037
socs3b	29.6705	0.689809	1.61307	0.00153378	0.0992329	1	ENSDARG00000026611
fndc7rs4	6.88129	0.81422	1.75835	0.00155003	0.0995851	1	ENSDARG00000092813
calb1	0.479271	5.01053	32.2343	0.00159916	0.102031	1	ENSDARG00000031598
CR339041.1	4.88399	1.33228	2.51801	0.00163557	0.102998	1	ENSDARG00000051710
lgi3	0.412423	2.08398	4.23976	0.00166915	0.104686	1	ENSDARG00000041358
ntd5	7.59388	0.735552	1.66503	0.00168066	0.1048	1	ENSDARG00000040944
si:dkey-4e4.1_2	0.413255	3.34983	10.1953	0.0017103	0.106182	1	ENSDARG00000096026
clca5.2	0.807708	1.21078	2.31463	0.00175341	0.10777	1	ENSDARG00000100941
si:ch1073-185p12.2	0.631136	1.0409	2.0575	0.00179732	0.110103	1	ENSDARG00000100199
cacna1aa	0.169336	2.63735	6.22186	0.00180746	0.110357	1	ENSDARG00000037905
arhgap32a	0.0593773	2.89397	7.43311	0.00184978	0.11183	1	ENSDARG00000075334
ankrd50l	1.6715	0.733064	1.66217	0.00198003	0.117272	1	ENSDARG00000007077
stat2	23.9718	0.646853	1.56575	0.00198432	0.117272	1	ENSDARG00000031647
usp18	3.28437	0.88228	1.84329	0.00204675	0.120315	1	ENSDARG00000088078
mindy4b	2.21279	0.791492	1.73086	0.00205538	0.120315	1	ENSDARG00000112337
ftr56	3.93588	0.795897	1.73616	0.00219951	0.127939	1	ENSDARG00000030954
cxcl8b.1	1.40293	1.85744	3.62364	0.00221234	0.128281	1	ENSDARG00000102299
si:dkey-23k10.3	5.73423	0.953933	1.93715	0.0023141	0.133343	1	ENSDARG00000097653
nr2f2	8.19238	0.665665	1.5863	0.00233529	0.134145	1	ENSDARG00000040926
CABZ01074298.1	1.78838	1.24281	2.36659	0.00235995	0.13514	1	ENSDARG00000087767
lect2l	28.293	0.678097	1.60003	0.00242619	0.138076	1	ENSDARG00000033227
tnnt2c	1.05525	1.32067	2.49783	0.00253718	0.142672	1	ENSDARG00000032242
zgc:158404	0.784533	1.32699	2.50878	0.0025379	0.142672	1	ENSDARG00000090526
si:ch73-44m9.3_1	0.406408	2.22575	4.67754	0.00255788	0.143135	1	ENSDARG00000040640
BX769173.1	0.270147	1.8112	3.50934	0.00256167	0.143135	1	ENSDARG00000110960
xaf1	16.7158	0.631139	1.54879	0.00268989	0.147178	1	ENSDARG00000068939
CABZ01079251.1	0.125039	2.15438	4.45179	0.00273091	0.14898	1	ENSDARG00000100498
si:dkey-228a15.1	12.5477	0.89771	1.86311	0.00275429	0.149371	1	ENSDARG00000095698
si:dkeyp-123a12.2	0.741172	1.13753	2.20004	0.00281208	0.151074	1	ENSDARG00000115029
gdap1l1	0.514388	2.17461	4.51462	0.00281818	0.151074	1	ENSDARG00000028628
thy1	16.4905	0.728636	1.65707	0.00287229	0.153103	1	ENSDARG00000035018
si:dkey-21e2.13	2.33847	0.927287	1.9017	0.00289081	0.153236	1	ENSDARG00000094840
ftr36_2	1.68237	1.23269	2.35006	0.00289203	0.153236	1	ENSDARG00000087057
mt2	14.8063	0.915373	1.88606	0.00290888	0.153289	1	ENSDARG00000041623
si:ch211-66k16.28	2.30697	0.771421	1.70695	0.00298802	0.15608	1	ENSDARG00000088423
si:rp71-77l1.1	0.878891	2.27771	4.84908	0.00301139	0.156569	1	ENSDARG00000097746
irx1a	16.9796	1.04357	2.06133	0.00301438	0.156569	1	ENSDARG00000101831
hhatlb	0.956499	1.04186	2.05888	0.00317579	0.164029	1	ENSDARG00000005139
tdp2a	0.915914	1.46175	2.75442	0.00329078	0.169022	1	ENSDARG00000069941
mhc1uka	27.2103	0.793085	1.73278	0.00331092	0.169417	1	ENSDARG00000092731
MGAT5B	1.38356	1.44342	2.71965	0.00339689	0.172075	1	ENSDARG00000115505
bhlhe40	63.2383	0.668618	1.58955	0.00349559	0.174675	1	ENSDARG00000004060
si:ch73-269m14.4	1.57265	1.86217	3.63555	0.00358499	0.176808	1	ENSDARG00000086612
si:ch211-69l10.4	0.801136	1.64852	3.13512	0.00358621	0.176808	1	ENSDARG00000098036
ccl34b.4	9.08357	2.06166	4.17467	0.00364128	0.178568	1	ENSDARG00000094002
klf15	6.49867	0.750297	1.68214	0.0036698	0.179164	1	ENSDARG00000091127
si:dkeyp-88h4.2	0.583786	2.11305	4.32606	0.0036956	0.179797	1	ENSDARG00000100538
si:zfos-741a10.3	4.27473	0.847685	1.79961	0.00377926	0.182424	1	ENSDARG00000098774
c3a.5	0.451017	1.55518	2.93871	0.00385254	0.185475	1	ENSDARG00000053462
adgre9	0.259875	2.10803	4.31102	0.00391244	0.187869	1	ENSDARG00000096577
fam84a	1.75366	1.09271	2.13274	0.00408067	0.192932	1	ENSDARG00000018921
zgc:174461_14	0.275956	7.35226	163.4	0.00421065	0.197558	1	ENSDARG00000111462
ism1	7.32719	0.670504	1.59163	0.00436052	0.203258	1	ENSDARG00000020541
znf985_2	0.156117	2.73073	6.63792	0.00445542	0.205384	1	ENSDARG00000114783
si:ch211-152l15.2	0.362362	1.60087	3.03326	0.0045482	0.2081	1	ENSDARG00000088616
si:ch211-256e16.11_2	11.8574	0.859522	1.81444	0.00457495	0.208651	1	ENSDARG00000090901
lgals9l3	18.8293	0.523624	1.43756	0.00458287	0.208651	1	ENSDARG00000041060
si:ch211-208f21.3_1	0.420534	1.12624	2.18289	0.00467525	0.211811	1	ENSDARG00000077220
strip2	0.399689	1.18642	2.27588	0.00475942	0.214586	1	ENSDARG00000059003
si:ch211-197g15.6_3	0.655268	1.66988	3.18188	0.00475978	0.214586	1	ENSDARG00000009673
emilin2b	2.75394	0.975347	1.96611	0.00479806	0.215784	1	ENSDARG00000102178
fzd9b	20.7898	0.592686	1.50805	0.00496775	0.219665	1	ENSDARG00000014673
znf988	0.305205	2.40874	5.31011	0.00507422	0.223302	1	ENSDARG00000105219
zgc:113274	0.302211	2.60742	6.09413	0.00509044	0.223482	1	ENSDARG00000059235
cd8a	0.291337	4.05294	16.598	0.00522973	0.227969	1	ENSDARG00000044797
tbc1d10c	1.34411	0.776813	1.71334	0.00529174	0.229968	1	ENSDARG00000037408
id4	4.38902	0.786386	1.72475	0.00542836	0.233206	1	ENSDARG00000045131
NPC2 (1 of many)	34.6925	0.608442	1.52461	0.00544059	0.233206	1	ENSDARG00000096979
lgals3bpa	0.720725	1.33708	2.52639	0.00545105	0.233206	1	ENSDARG00000037805
fam110c	0.785219	0.811093	1.75454	0.00547291	0.2336	1	ENSDARG00000096989
otofa	0.32513	1.21182	2.3163	0.00558148	0.237683	1	ENSDARG00000030832
si:dkey-50i6.5	3.38432	0.764258	1.6985	0.0056409	0.23966	1	ENSDARG00000101320
hcn4	1.74191	1.14091	2.2052	0.00574967	0.243161	1	ENSDARG00000061685
si:rp71-36a1.3	6.76456	0.973053	1.96299	0.00579656	0.244583	1	ENSDARG00000071662
si:ch211-117k10.3	4.07499	0.641899	1.56038	0.00581176	0.244665	1	ENSDARG00000090914
cxcl11.7	1.41732	1.81745	3.52459	0.0058626	0.245683	1	ENSDARG00000093779
si:ch211-214p13.3	0.326578	2.60325	6.07652	0.00603075	0.250532	1	ENSDARG00000087403
tnr	0.706974	0.872672	1.83105	0.00603265	0.250532	1	ENSDARG00000020771
si:busm1-194e12.11	0.908763	7.10312	137.484	0.00624171	0.256327	1	ENSDARG00000103716
si:dkeyp-69c1.9	0.399591	3.22185	9.32982	0.00629421	0.257337	1	ENSDARG00000091888
ahsa1a	0.399771	2.42069	5.35429	0.00659653	0.265575	1	ENSDARG00000028664
zgc:198329	0.19046	4.09354	17.0717	0.00675899	0.269867	1	ENSDARG00000076981
illr3	0.21612	3.74289	13.3882	0.00676009	0.269867	1	ENSDARG00000018327
si:ch211-157b11.14	10.5173	0.532591	1.44652	0.00689712	0.27253	1	ENSDARG00000076850
zgc:73226	1.31143	1.2535	2.3842	0.00693144	0.27253	1	ENSDARG00000023759
irf2bpl	6.07039	0.578599	1.4934	0.00693475	0.27253	1	ENSDARG00000004297
CU459094.3	0.237587	2.1324	4.38446	0.00697064	0.27253	1	ENSDARG00000116047
si:ch211-67e16.3	0.552775	1.90763	3.75192	0.00697438	0.27253	1	ENSDARG00000078193
irx2a	4.74353	1.0486	2.06852	0.00697619	0.27253	1	ENSDARG00000001785
mrm2	0.770869	1.41419	2.6651	0.00702583	0.273889	1	ENSDARG00000075368
tulp1a	0.192382	1.56404	2.9568	0.00709125	0.274697	1	ENSDARG00000075295
ddx54	11.0903	0.593864	1.50928	0.00713035	0.275632	1	ENSDARG00000105286
smad1	11.4182	0.508602	1.42267	0.00724345	0.279418	1	ENSDARG00000027199
si:ch211-209n20.1	0.438907	2.70995	6.54301	0.0073206	0.280861	1	ENSDARG00000099382
qrsl1	6.92214	0.539039	1.453	0.00766507	0.29086	1	ENSDARG00000032704
si:dkey-15j16.3	1.23478	0.945274	1.92555	0.00766697	0.29086	1	ENSDARG00000042683
map1aa	0.392927	1.01942	2.02711	0.00775273	0.291547	1	ENSDARG00000059601
rps27l	27.8831	0.529502	1.44343	0.00775404	0.291547	1	ENSDARG00000100513
cd9b	10.5551	0.733074	1.66218	0.00781781	0.292038	1	ENSDARG00000016691
gpx3	1.25964	0.877109	1.83669	0.00782906	0.292038	1	ENSDARG00000043342
si:dkey-68o6.6	1.61595	1.16736	2.246	0.00783983	0.292038	1	ENSDARG00000104350
znf1138	0.322511	2.07562	4.21526	0.00803791	0.298812	1	ENSDARG00000117096
zgc:174888	17.5603	0.517575	1.43155	0.00860543	0.314209	1	ENSDARG00000077176
LO017815.1	0.42104	1.97148	3.9217	0.00863202	0.314557	1	ENSDARG00000077559
pde11al	0.0874771	3.54212	11.6489	0.00868837	#N/A	1	ENSDARG00000006151
cdx4	0.191931	2.46821	5.53357	0.00873849	0.317183	1	ENSDARG00000036292
ftr88	3.96463	0.633374	1.55119	0.00892408	0.322209	1	ENSDARG00000097679
tbx2b	2.60247	0.682334	1.60473	0.00892939	0.322209	1	ENSDARG00000006120
C4B	26.6057	0.608935	1.52513	0.00914757	0.326252	1	ENSDARG00000038424
amotl2a	18.8704	0.556872	1.47108	0.0092092	0.327816	1	ENSDARG00000061923
ccl34b.8	12.6488	1.16261	2.23862	0.00925803	0.328818	1	ENSDARG00000093098
BX470259.3	0.423965	2.16662	4.48971	0.00927302	0.328818	1	ENSDARG00000116723
clrn1	1.00477	1.39723	2.63395	0.00932996	0.329767	1	ENSDARG00000102890
illr1	4.40275	0.810184	1.75343	0.00948428	0.333095	1	ENSDARG00000059254
si:dkey-187i8.2	1.61743	0.96392	1.9506	0.00960889	0.336202	1	ENSDARG00000096624
enpp1	6.96566	0.517872	1.43184	0.00963409	0.336445	1	ENSDARG00000005789
slitrk2	0.180797	1.78628	3.44924	0.00973307	0.339259	1	ENSDARG00000006636
si:dkey-16p6.1_10	0.0730979	2.90831	7.50737	0.00988486	0.341964	1	ENSDARG00000101351
