## Supplementary Table 4 for "Foxm1 drives cardiomyocyte proliferation in adult zebrafish after cardiac injury"

### Sheet: NIH DAVID WT vs foxm1mut FAClus
{\rtf1\ansi\ansicpg1252\cocoartf2513
\cocoatextscaling0\cocoaplatform0{\fonttbl\f0\fmodern\fcharset0 Courier;}
{\colortbl;\red255\green255\blue255;\red0\green0\blue0;}
{\*\expandedcolortbl;;\cssrgb\c0\c0\c0;}
\margl1440\margr1440\vieww10800\viewh8400\viewkind0
\deftab720
\pard\pardeftab720\partightenfactor0
\f0\fs26 \cf0 \expnd0\expndtw0\kerning0
Annotation Cluster 1	Enrichment Score: 3.5471767749690244\
Category	Term	Count	%	PValue	Genes	List Total	Pop Hits	Pop Total	Fold Enrichment	Bonferroni	Benjamini	FDR\
INTERPRO	IPR004827:Basic-leucine zipper domain	7	4.14201	1.70177e-05	ENSDARG00000076520, ENSDARG00000020133, ENSDARG00000031683, ENSDARG00000067850, ENSDARG00000055751, ENSDARG00000087188, ENSDARG00000007823	156	85	24458	12.9115	0.00492301	0.00493513	0.004935126302679459\
SMART	SM00338:BRLZ	7	4.14201	3.03411e-05	ENSDARG00000076520, ENSDARG00000020133, ENSDARG00000031683, ENSDARG00000067850, ENSDARG00000055751, ENSDARG00000087188, ENSDARG00000007823	107	81	14250	11.5092	0.00275727	0.00276104	0.002761039175303847\
INTERPRO	IPR000837:Fos transforming protein	4	2.36686	8.63267e-05	ENSDARG00000020133, ENSDARG00000031683, ENSDARG00000055751, ENSDARG00000007823	156	14	24458	44.7949	0.024725	0.0125174	0.012517376847073387\
UP_SEQ_FEATURE	DOMAIN:BZIP	6	3.5503	0.000148283	ENSDARG00000076520, ENSDARG00000031683, ENSDARG00000067850, ENSDARG00000055751, ENSDARG00000087188, ENSDARG00000007823	153	81	24591	11.9056	0.0234478	0.0237254	0.02372535714138167\
GOTERM_MF_DIRECT	GO:0003700~transcription factor activity, sequence-specific DNA binding	13	7.69231	0.00122003	ENSDARG00000032705, ENSDARG00000076520, ENSDARG00000055854, ENSDARG00000020133, ENSDARG00000055751, ENSDARG00000000796, ENSDARG00000007823, ENSDARG00000003820, ENSDARG00000100826, ENSDARG00000031683, ENSDARG00000067850, ENSDARG00000087188, ENSDARG00000103980	131	638	19393	3.01645	0.184431	0.101873	0.09760246330504357\
GOTERM_BP_DIRECT	GO:0006355~regulation of transcription, DNA-templated	15	8.87574	0.0646248	ENSDARG00000032705, ENSDARG00000076520, ENSDARG00000055854, ENSDARG00000020133, ENSDARG00000055751, ENSDARG00000095743, ENSDARG00000000796, ENSDARG00000007823, ENSDARG00000003820, ENSDARG00000035990, ENSDARG00000100826, ENSDARG00000031683, ENSDARG00000067850, ENSDARG00000087188, ENSDARG00000103980	135	1368	20446	1.66066	1	0.829351	0.8158877151485784\
\
Annotation Cluster 2	Enrichment Score: 1.8403206748149978\
Category	Term	Count	%	PValue	Genes	List Total	Pop Hits	Pop Total	Fold Enrichment	Bonferroni	Benjamini	FDR\
GOTERM_CC_DIRECT	GO:0031838~haptoglobin-hemoglobin complex	3	1.77515	0.00416989	ENSDARG00000045143, ENSDARG00000089124, ENSDARG00000088330	126	16	20539	30.564	0.228234	0.145921	0.14121373843867047\
GOTERM_CC_DIRECT	GO:0005833~hemoglobin complex	3	1.77515	0.00470712	ENSDARG00000045143, ENSDARG00000089124, ENSDARG00000088330	126	17	20539	28.7661	0.253628	0.145921	0.14121373843867047\
GOTERM_BP_DIRECT	GO:0098869~cellular oxidant detoxification	3	1.77515	0.00481727	ENSDARG00000045143, ENSDARG00000089124, ENSDARG00000088330	135	16	20446	28.3972	0.774019	0.247286	0.24327194055967552\
GOTERM_MF_DIRECT	GO:0043177~organic acid binding	3	1.77515	0.00503178	ENSDARG00000045143, ENSDARG00000089124, ENSDARG00000088330	131	16	19393	27.7572	0.569336	0.158031	0.1514070692516928\
UP_SEQ_FEATURE	DOMAIN:GLOBIN	3	1.77515	0.00737947	ENSDARG00000045143, ENSDARG00000089124, ENSDARG00000088330	153	21	24591	22.9608	0.694282	0.282208	0.282208497205616\
UP_SEQ_FEATURE	METAL:Iron (heme distal ligand)	3	1.77515	0.00737947	ENSDARG00000045143, ENSDARG00000089124, ENSDARG00000088330	153	21	24591	22.9608	0.694282	0.282208	0.282208497205616\
UP_SEQ_FEATURE	METAL:Iron (heme proximal ligand)	3	1.77515	0.00737947	ENSDARG00000045143, ENSDARG00000089124, ENSDARG00000088330	153	21	24591	22.9608	0.694282	0.282208	0.282208497205616\
INTERPRO	IPR012292:Globin, structural domain	3	1.77515	0.00774309	ENSDARG00000045143, ENSDARG00000089124, ENSDARG00000088330	156	21	24458	22.3974	0.895046	0.409974	0.4099736520286362\
INTERPRO	IPR009050:Globin-like	3	1.77515	0.00848221	ENSDARG00000045143, ENSDARG00000089124, ENSDARG00000088330	156	22	24458	21.3794	0.915443	0.409974	0.4099736520286362\
INTERPRO	IPR000971:Globin	3	1.77515	0.00848221	ENSDARG00000045143, ENSDARG00000089124, ENSDARG00000088330	156	22	24458	21.3794	0.915443	0.409974	0.4099736520286362\
GOTERM_MF_DIRECT	GO:0019825~oxygen binding	3	1.77515	0.00943535	ENSDARG00000045143, ENSDARG00000089124, ENSDARG00000088330	131	22	19393	20.187	0.79468	0.196963	0.18870703540992617\
GOTERM_MF_DIRECT	GO:0005344~oxygen transporter activity	3	1.77515	0.00943535	ENSDARG00000045143, ENSDARG00000089124, ENSDARG00000088330	131	22	19393	20.187	0.79468	0.196963	0.18870703540992617\
GOTERM_BP_DIRECT	GO:0042744~hydrogen peroxide catabolic process	3	1.77515	0.0107072	ENSDARG00000045143, ENSDARG00000089124, ENSDARG00000088330	135	24	20446	18.9315	0.963687	0.299801	0.2949338464297764\
UP_KW_LIGAND	KW-0349~Heme	3	1.77515	0.197522	ENSDARG00000045143, ENSDARG00000089124, ENSDARG00000088330	35	159	6590	3.55256	0.954074	0.553062	0.5530624302149934\
GOTERM_MF_DIRECT	GO:0020037~heme binding	3	1.77515	0.330567	ENSDARG00000045143, ENSDARG00000089124, ENSDARG00000088330	131	176	19393	2.52338	1	1	0.963855421686747\
UP_KW_LIGAND	KW-0408~Iron	3	1.77515	0.541245	ENSDARG00000045143, ENSDARG00000089124, ENSDARG00000088330	35	347	6590	1.62783	0.999982	0.947178	0.9471783013928936\
\
Annotation Cluster 3	Enrichment Score: 1.6263121112336838\
Category	Term	Count	%	PValue	Genes	List Total	Pop Hits	Pop Total	Fold Enrichment	Bonferroni	Benjamini	FDR\
GOTERM_BP_DIRECT	GO:0035335~peptidyl-tyrosine dephosphorylation	4	2.36686	0.000442849	ENSDARG00000100515, ENSDARG00000020871, ENSDARG00000044688, ENSDARG00000070914	135	23	20446	26.3395	0.127531	0.119432	0.11749354319531377\
PIR_SUPERFAMILY	PIRSF000939:dual specificity protein phosphatase (MAP kinase phosphatase)	3	1.77515	0.000767817	ENSDARG00000100515, ENSDARG00000044688, ENSDARG00000070914	15	6	1870	62.3333	0.00917499	0.0092138	0.009213800745888545\
INTERPRO	IPR008343:Mitogen-activated protein (MAP) kinase phosphatase	3	1.77515	0.00173678	ENSDARG00000100515, ENSDARG00000044688, ENSDARG00000070914	156	10	24458	47.0346	0.395954	0.167889	0.1678887965432098\
GOTERM_MF_DIRECT	GO:0008330~protein tyrosine/threonine phosphatase activity	3	1.77515	0.00235736	ENSDARG00000100515, ENSDARG00000044688, ENSDARG00000070914	131	11	19393	40.374	0.325742	0.131226	0.1257256421268748\
GOTERM_BP_DIRECT	GO:0035970~peptidyl-threonine dephosphorylation	3	1.77515	0.00269534	ENSDARG00000100515, ENSDARG00000044688, ENSDARG00000070914	135	12	20446	37.863	0.564511	0.207541	0.20417187957618055\
GOTERM_MF_DIRECT	GO:0017017~MAP kinase tyrosine/serine/threonine phosphatase activity	3	1.77515	0.00442213	ENSDARG00000100515, ENSDARG00000044688, ENSDARG00000070914	131	15	19393	29.6076	0.52295	0.158031	0.1514070692516928\
GOTERM_BP_DIRECT	GO:0000188~inactivation of MAPK activity	3	1.77515	0.00481727	ENSDARG00000100515, ENSDARG00000044688, ENSDARG00000070914	135	16	20446	28.3972	0.774019	0.247286	0.24327194055967552\
GOTERM_MF_DIRECT	GO:0051019~mitogen-activated protein kinase binding	3	1.77515	0.00567777	ENSDARG00000100515, ENSDARG00000044688, ENSDARG00000070914	131	17	19393	26.1244	0.613603	0.158031	0.1514070692516928\
UP_SEQ_FEATURE	DOMAIN:Rhodanese	3	1.77515	0.00881902	ENSDARG00000100515, ENSDARG00000044688, ENSDARG00000070914	153	23	24591	20.9642	0.757633	0.282208	0.282208497205616\
SMART	SM00450:RHOD	3	1.77515	0.00954331	ENSDARG00000100515, ENSDARG00000044688, ENSDARG00000070914	107	20	14250	19.9766	0.582141	0.434221	0.43422066308160395\
INTERPRO	IPR001763:Rhodanese-like domain	3	1.77515	0.0100511	ENSDARG00000100515, ENSDARG00000044688, ENSDARG00000070914	156	24	24458	19.5978	0.94658	0.416402	0.4164023192814499\
GOTERM_BP_DIRECT	GO:0043409~negative regulation of MAPK cascade	3	1.77515	0.0107072	ENSDARG00000100515, ENSDARG00000044688, ENSDARG00000070914	135	24	20446	18.9315	0.963687	0.299801	0.2949338464297764\
GOTERM_MF_DIRECT	GO:0004721~phosphoprotein phosphatase activity	5	2.95858	0.01433	ENSDARG00000011122, ENSDARG00000100515, ENSDARG00000020871, ENSDARG00000044688, ENSDARG00000070914	131	139	19393	5.32511	0.910223	0.265902	0.2547559495328808\
GOTERM_MF_DIRECT	GO:0016791~phosphatase activity	5	2.95858	0.0286773	ENSDARG00000011122, ENSDARG00000100515, ENSDARG00000020871, ENSDARG00000044688, ENSDARG00000070914	131	172	19393	4.30344	0.992243	0.368227	0.35279203948195864\
UP_SEQ_FEATURE	DOMAIN:Tyrosine-protein phosphatase	4	2.36686	0.0346024	ENSDARG00000100515, ENSDARG00000020871, ENSDARG00000044688, ENSDARG00000070914	153	115	24591	5.59045	0.996427	0.718235	0.7182351554118608\
UP_SEQ_FEATURE	DOMAIN:TYR_PHOSPHATASE_2	4	2.36686	0.0401208	ENSDARG00000100515, ENSDARG00000020871, ENSDARG00000044688, ENSDARG00000070914	153	122	24591	5.26969	0.998572	0.718235	0.7182351554118608\
INTERPRO	IPR000387:Protein-tyrosine/Dual specificity phosphatase	4	2.36686	0.0453183	ENSDARG00000100515, ENSDARG00000020871, ENSDARG00000044688, ENSDARG00000070914	156	125	24458	5.01703	0.999999	0.896112	0.8961120130547304\
KEGG_PATHWAY	dre04010:MAPK signaling pathway	7	4.14201	0.04621	ENSDARG00000006409, ENSDARG00000031683, ENSDARG00000100515, ENSDARG00000067850, ENSDARG00000044688, ENSDARG00000070914, ENSDARG00000000796	46	408	6949	2.59181	0.955956	0.996104	0.9961044312986115\
UP_SEQ_FEATURE	ACT_SITE:Phosphocysteine intermediate	3	1.77515	0.0532161	ENSDARG00000100515, ENSDARG00000044688, ENSDARG00000070914	153	60	24591	8.03627	0.999841	0.718235	0.7182351554118608\
GOTERM_BP_DIRECT	GO:0016311~dephosphorylation	4	2.36686	0.0560667	ENSDARG00000100515, ENSDARG00000020871, ENSDARG00000044688, ENSDARG00000070914	135	132	20446	4.58945	1	0.829351	0.8158877151485784\
INTERPRO	IPR020422:Dual specificity phosphatase, subgroup, catalytic domain	3	1.77515	0.062332	ENSDARG00000100515, ENSDARG00000044688, ENSDARG00000070914	156	64	24458	7.34916	1	0.924997	0.9249965892100281\
GOTERM_MF_DIRECT	GO:0004725~protein tyrosine phosphatase activity	4	2.36686	0.0635897	ENSDARG00000100515, ENSDARG00000020871, ENSDARG00000044688, ENSDARG00000070914	131	136	19393	4.35406	0.999983	0.50569	0.4844932286235248\
SMART	SM00195:DSPc	3	1.77515	0.0651258	ENSDARG00000100515, ENSDARG00000044688, ENSDARG00000070914	107	56	14250	7.13451	0.99782	1	1.0\
INTERPRO	IPR000340:Dual specificity phosphatase, catalytic domain	3	1.77515	0.0710835	ENSDARG00000100515, ENSDARG00000044688, ENSDARG00000070914	156	69	24458	6.81661	1	0.925807	0.9258070778902747\
GOTERM_BP_DIRECT	GO:0006470~protein dephosphorylation	4	2.36686	0.0724631	ENSDARG00000100515, ENSDARG00000020871, ENSDARG00000044688, ENSDARG00000070914	135	147	20446	4.12114	1	0.892745	0.878252869045146\
GOTERM_MF_DIRECT	GO:0008138~protein tyrosine/serine/threonine phosphatase activity	3	1.77515	0.078252	ENSDARG00000100515, ENSDARG00000044688, ENSDARG00000070914	131	69	19393	6.43644	0.999999	0.522723	0.5008126238279219\
INTERPRO	IPR003595:Protein-tyrosine phosphatase, catalytic	3	1.77515	0.0974647	ENSDARG00000100515, ENSDARG00000020871, ENSDARG00000044688	156	83	24458	5.66682	1	0.974647	0.9746468815274145\
SMART	SM00404:PTPc_motif	3	1.77515	0.126804	ENSDARG00000100515, ENSDARG00000020871, ENSDARG00000044688	107	83	14250	4.81365	0.999996	1	1.0\
INTERPRO	IPR016130:Protein-tyrosine phosphatase, active site	3	1.77515	0.143262	ENSDARG00000100515, ENSDARG00000020871, ENSDARG00000044688	156	105	24458	4.47949	1	1	1.0\
UP_KW_MOLECULAR_FUNCTION	KW-0904~Protein phosphatase	3	1.77515	0.186133	ENSDARG00000011122, ENSDARG00000020871, ENSDARG00000070914	63	111	8733	3.74646	0.998882	1	1.0\
UP_KW_MOLECULAR_FUNCTION	KW-0378~Hydrolase	13	7.69231	0.300205	ENSDARG00000011122, ENSDARG00000103519, ENSDARG00000088643, ENSDARG00000015123, ENSDARG00000100515, ENSDARG00000059646, ENSDARG00000044688, ENSDARG00000020871, ENSDARG00000029075, ENSDARG00000100872, ENSDARG00000070914, ENSDARG00000099101	63	1418	8733	1.27084	0.999992	1	1.0\
GOTERM_MF_DIRECT	GO:0016787~hydrolase activity	10	5.91716	0.601856	ENSDARG00000011122, ENSDARG00000103519, ENSDARG00000015123, ENSDARG00000100515, ENSDARG00000059646, ENSDARG00000020871, ENSDARG00000044688, ENSDARG00000029075, ENSDARG00000070914, ENSDARG00000099101	131	1401	19393	1.05666	1	1	0.963855421686747\
\
Annotation Cluster 4	Enrichment Score: 1.3096689414609644\
Category	Term	Count	%	PValue	Genes	List Total	Pop Hits	Pop Total	Fold Enrichment	Bonferroni	Benjamini	FDR\
UP_SEQ_FEATURE	DOMAIN:IGFBP N-terminal	3	1.77515	0.0147416	ENSDARG00000090833, ENSDARG00000099351, ENSDARG00000023062	153	30	24591	16.0725	0.907098	0.393109	0.39310949801391215\
INTERPRO	IPR000867:Insulin-like growth factor-binding protein, IGFBP	3	1.77515	0.0154538	ENSDARG00000090833, ENSDARG00000099351, ENSDARG00000023062	156	30	24458	15.6782	0.989074	0.560201	0.5602011791578254\
SMART	SM00121:IB	3	1.77515	0.0195273	ENSDARG00000090833, ENSDARG00000099351, ENSDARG00000023062	107	29	14250	13.777	0.833801	0.592329	0.5923293718946987\
GOTERM_MF_DIRECT	GO:0005520~insulin-like growth factor binding	3	1.77515	0.0205582	ENSDARG00000090833, ENSDARG00000099351, ENSDARG00000023062	131	33	19393	13.458	0.968852	0.312111	0.29902873670308366\
INTERPRO	IPR009030:Insulin-like growth factor binding protein, N-terminal	3	1.77515	0.306048	ENSDARG00000090833, ENSDARG00000099351, ENSDARG00000023062	156	175	24458	2.68769	1	1	1.0\
GOTERM_CC_DIRECT	GO:0005576~extracellular region	8	4.73373	0.495435	ENSDARG00000090833, ENSDARG00000103519, ENSDARG00000003533, ENSDARG00000045580, ENSDARG00000038794, ENSDARG00000069017, ENSDARG00000099351, ENSDARG00000023062	126	1088	20539	1.19859	1	1	0.9836065573770492\
\
Annotation Cluster 5	Enrichment Score: 1.0788375746292338\
Category	Term	Count	%	PValue	Genes	List Total	Pop Hits	Pop Total	Fold Enrichment	Bonferroni	Benjamini	FDR\
GOTERM_BP_DIRECT	GO:0016310~phosphorylation	14	8.28402	0.000898604	ENSDARG00000006409, ENSDARG00000055412, ENSDARG00000025855, ENSDARG00000059054, ENSDARG00000099860, ENSDARG00000020876, ENSDARG00000013522, ENSDARG00000016623, ENSDARG00000086856, ENSDARG00000057687, ENSDARG00000067741, ENSDARG00000101362, ENSDARG00000029075, ENSDARG00000070914	135	719	20446	2.94899	0.241865	0.119432	0.11749354319531377\
GOTERM_MF_DIRECT	GO:0016301~kinase activity	14	8.28402	0.00110682	ENSDARG00000006409, ENSDARG00000055412, ENSDARG00000025855, ENSDARG00000059054, ENSDARG00000099860, ENSDARG00000020876, ENSDARG00000013522, ENSDARG00000016623, ENSDARG00000086856, ENSDARG00000057687, ENSDARG00000067741, ENSDARG00000101362, ENSDARG00000029075, ENSDARG00000070914	131	720	19393	2.87852	0.168846	0.101873	0.09760246330504357\
UP_KW_MOLECULAR_FUNCTION	KW-0418~Kinase	14	8.28402	0.0032114	ENSDARG00000006409, ENSDARG00000055412, ENSDARG00000025855, ENSDARG00000059054, ENSDARG00000099860, ENSDARG00000020876, ENSDARG00000013522, ENSDARG00000016623, ENSDARG00000086856, ENSDARG00000057687, ENSDARG00000067741, ENSDARG00000101362, ENSDARG00000029075, ENSDARG00000070914	63	792	8733	2.45034	0.100707	0.105976	0.10597615456072053\
GOTERM_BP_DIRECT	GO:0006468~protein phosphorylation	11	6.50888	0.0252802	ENSDARG00000016623, ENSDARG00000006409, ENSDARG00000110963, ENSDARG00000017665, ENSDARG00000086856, ENSDARG00000016200, ENSDARG00000055412, ENSDARG00000057687, ENSDARG00000058606, ENSDARG00000059054, ENSDARG00000020876	135	747	20446	2.23021	0.999624	0.571135	0.561863485929353\
GOTERM_MF_DIRECT	GO:0004672~protein kinase activity	11	6.50888	0.0253337	ENSDARG00000016623, ENSDARG00000006409, ENSDARG00000110963, ENSDARG00000017665, ENSDARG00000086856, ENSDARG00000016200, ENSDARG00000055412, ENSDARG00000057687, ENSDARG00000058606, ENSDARG00000059054, ENSDARG00000020876	131	731	19393	2.22766	0.98623	0.35256	0.33778213263299983\
GOTERM_MF_DIRECT	GO:0016740~transferase activity	18	10.6509	0.0751773	ENSDARG00000006409, ENSDARG00000055412, ENSDARG00000074401, ENSDARG00000025855, ENSDARG00000025766, ENSDARG00000059054, ENSDARG00000099860, ENSDARG00000020876, ENSDARG00000058285, ENSDARG00000013522, ENSDARG00000016623, ENSDARG00000086856, ENSDARG00000057687, ENSDARG00000067741, ENSDARG00000101362, ENSDARG00000029075, ENSDARG00000058606, ENSDARG00000070914	131	1745	19393	1.52704	0.999998	0.522723	0.5008126238279219\
GOTERM_MF_DIRECT	GO:0004674~protein serine/threonine kinase activity	9	5.32544	0.129309	ENSDARG00000016623, ENSDARG00000006409, ENSDARG00000017665, ENSDARG00000086856, ENSDARG00000055412, ENSDARG00000057687, ENSDARG00000058606, ENSDARG00000059054, ENSDARG00000020876	131	747	19393	1.78359	1	0.71982	0.6896480181148604\
GOTERM_MF_DIRECT	GO:0000166~nucleotide binding	16	9.46746	0.167953	ENSDARG00000045074, ENSDARG00000035719, ENSDARG00000010948, ENSDARG00000055412, ENSDARG00000059054, ENSDARG00000099860, ENSDARG00000020876, ENSDARG00000041723, ENSDARG00000013522, ENSDARG00000016623, ENSDARG00000017665, ENSDARG00000086856, ENSDARG00000057687, ENSDARG00000036700, ENSDARG00000058606, ENSDARG00000100003	131	1704	19393	1.39003	1	0.876504	0.8397643050218482\
UP_KW_MOLECULAR_FUNCTION	KW-0808~Transferase	18	10.6509	0.195992	ENSDARG00000006409, ENSDARG00000055412, ENSDARG00000074401, ENSDARG00000025855, ENSDARG00000025766, ENSDARG00000059054, ENSDARG00000099860, ENSDARG00000020876, ENSDARG00000058285, ENSDARG00000013522, ENSDARG00000016623, ENSDARG00000086856, ENSDARG00000057687, ENSDARG00000067741, ENSDARG00000101362, ENSDARG00000029075, ENSDARG00000058606, ENSDARG00000070914	63	1935	8733	1.28948	0.999253	1	1.0\
UP_SEQ_FEATURE	DOMAIN:Protein kinase	9	5.32544	0.210289	ENSDARG00000016623, ENSDARG00000006409, ENSDARG00000110963, ENSDARG00000017665, ENSDARG00000086856, ENSDARG00000016200, ENSDARG00000055412, ENSDARG00000057687, ENSDARG00000058606	153	920	24591	1.57231	1	1	1.0\
INTERPRO	IPR000719:Protein kinase, catalytic domain	9	5.32544	0.227753	ENSDARG00000016623, ENSDARG00000006409, ENSDARG00000110963, ENSDARG00000017665, ENSDARG00000086856, ENSDARG00000016200, ENSDARG00000055412, ENSDARG00000057687, ENSDARG00000058606	156	918	24458	1.53708	1	1	1.0\
SMART	SM00220:S_TKc	8	4.73373	0.229034	ENSDARG00000016623, ENSDARG00000006409, ENSDARG00000110963, ENSDARG00000017665, ENSDARG00000086856, ENSDARG00000055412, ENSDARG00000057687, ENSDARG00000058606	107	668	14250	1.59494	1	1	1.0\
INTERPRO	IPR011009:Protein kinase-like domain	9	5.32544	0.27547	ENSDARG00000016623, ENSDARG00000006409, ENSDARG00000110963, ENSDARG00000017665, ENSDARG00000086856, ENSDARG00000016200, ENSDARG00000055412, ENSDARG00000057687, ENSDARG00000058606	156	972	24458	1.45169	1	1	1.0\
GOTERM_MF_DIRECT	GO:0005524~ATP binding	16	9.46746	0.290349	ENSDARG00000006409, ENSDARG00000110963, ENSDARG00000010948, ENSDARG00000055412, ENSDARG00000001879, ENSDARG00000059054, ENSDARG00000099860, ENSDARG00000020876, ENSDARG00000016623, ENSDARG00000017665, ENSDARG00000086856, ENSDARG00000016200, ENSDARG00000057687, ENSDARG00000029075, ENSDARG00000058606, ENSDARG00000100003	131	1899	19393	1.24729	1	1	0.963855421686747\
INTERPRO	IPR017441:Protein kinase, ATP binding site	7	4.14201	0.291029	ENSDARG00000016623, ENSDARG00000006409, ENSDARG00000017665, ENSDARG00000086856, ENSDARG00000055412, ENSDARG00000057687, ENSDARG00000058606	156	706	24458	1.5545	1	1	1.0\
UP_KW_LIGAND	KW-0067~ATP-binding	8	4.73373	0.306835	ENSDARG00000006409, ENSDARG00000010948, ENSDARG00000057687, ENSDARG00000029075, ENSDARG00000100003, ENSDARG00000059054, ENSDARG00000099860, ENSDARG00000020876	35	1067	6590	1.4117	0.994088	0.715949	0.7159486738297056\
INTERPRO	IPR008271:Serine/threonine-protein kinase, active site	6	3.5503	0.319524	ENSDARG00000016623, ENSDARG00000017665, ENSDARG00000086856, ENSDARG00000055412, ENSDARG00000057687, ENSDARG00000058606	156	590	24458	1.59439	1	1	1.0\
UP_SEQ_FEATURE	BINDING:ATP	7	4.14201	0.384099	ENSDARG00000016623, ENSDARG00000006409, ENSDARG00000017665, ENSDARG00000086856, ENSDARG00000055412, ENSDARG00000057687, ENSDARG00000058606	153	809	24591	1.3907	1	1	1.0\
UP_KW_MOLECULAR_FUNCTION	KW-0723~Serine/threonine-protein kinase	4	2.36686	0.504854	ENSDARG00000006409, ENSDARG00000086856, ENSDARG00000055412, ENSDARG00000057687	63	377	8733	1.47076	1	1	1.0\
\
Annotation Cluster 6	Enrichment Score: 1.0362849877571696\
Category	Term	Count	%	PValue	Genes	List Total	Pop Hits	Pop Total	Fold Enrichment	Bonferroni	Benjamini	FDR\
GOTERM_MF_DIRECT	GO:0003700~transcription factor activity, sequence-specific DNA binding	13	7.69231	0.00122003	ENSDARG00000032705, ENSDARG00000076520, ENSDARG00000055854, ENSDARG00000020133, ENSDARG00000055751, ENSDARG00000000796, ENSDARG00000007823, ENSDARG00000003820, ENSDARG00000100826, ENSDARG00000031683, ENSDARG00000067850, ENSDARG00000087188, ENSDARG00000103980	131	638	19393	3.01645	0.184431	0.101873	0.09760246330504357\
GOTERM_MF_DIRECT	GO:0003677~DNA binding	18	10.6509	0.0329765	ENSDARG00000029944, ENSDARG00000032705, ENSDARG00000076520, ENSDARG00000055854, ENSDARG00000020133, ENSDARG00000055752, ENSDARG00000055751, ENSDARG00000095743, ENSDARG00000000796, ENSDARG00000007823, ENSDARG00000003820, ENSDARG00000040884, ENSDARG00000015123, ENSDARG00000100826, ENSDARG00000031683, ENSDARG00000067850, ENSDARG00000002271, ENSDARG00000103980	131	1568	19393	1.69942	0.996302	0.368227	0.35279203948195864\
GOTERM_BP_DIRECT	GO:0006355~regulation of transcription, DNA-templated	15	8.87574	0.0646248	ENSDARG00000032705, ENSDARG00000076520, ENSDARG00000055854, ENSDARG00000020133, ENSDARG00000055751, ENSDARG00000095743, ENSDARG00000000796, ENSDARG00000007823, ENSDARG00000003820, ENSDARG00000035990, ENSDARG00000100826, ENSDARG00000031683, ENSDARG00000067850, ENSDARG00000087188, ENSDARG00000103980	135	1368	20446	1.66066	1	0.829351	0.8158877151485784\
GOTERM_MF_DIRECT	GO:0000978~RNA polymerase II core promoter proximal region sequence-specific DNA binding	16	9.46746	0.067472	ENSDARG00000068194, ENSDARG00000076520, ENSDARG00000055854, ENSDARG00000020133, ENSDARG00000055752, ENSDARG00000055751, ENSDARG00000095743, ENSDARG00000000796, ENSDARG00000007823, ENSDARG00000003820, ENSDARG00000040884, ENSDARG00000061368, ENSDARG00000031683, ENSDARG00000067850, ENSDARG00000088087, ENSDARG00000029072	131	1470	19393	1.6113	0.999991	0.512174	0.49070548754613724\
GOTERM_BP_DIRECT	GO:0006357~regulation of transcription from RNA polymerase II promoter	19	11.2426	0.0869963	ENSDARG00000068194, ENSDARG00000032705, ENSDARG00000076520, ENSDARG00000055854, ENSDARG00000020133, ENSDARG00000075666, ENSDARG00000055752, ENSDARG00000055751, ENSDARG00000000796, ENSDARG00000007823, ENSDARG00000003820, ENSDARG00000040884, ENSDARG00000100826, ENSDARG00000061368, ENSDARG00000031683, ENSDARG00000067850, ENSDARG00000103980, ENSDARG00000029072, ENSDARG00000038429	135	1952	20446	1.47417	1	0.93433	0.9191620740663943\
UP_KW_MOLECULAR_FUNCTION	KW-0238~DNA-binding	12	7.10059	0.116738	ENSDARG00000029944, ENSDARG00000032705, ENSDARG00000040884, ENSDARG00000076520, ENSDARG00000055854, ENSDARG00000100826, ENSDARG00000020133, ENSDARG00000055752, ENSDARG00000067850, ENSDARG00000103980, ENSDARG00000000796, ENSDARG00000003820	63	1046	8733	1.59028	0.983368	1	1.0\
GOTERM_MF_DIRECT	GO:0000981~RNA polymerase II transcription factor activity, sequence-specific DNA binding	17	10.0592	0.117194	ENSDARG00000068194, ENSDARG00000076520, ENSDARG00000055854, ENSDARG00000020133, ENSDARG00000055752, ENSDARG00000055751, ENSDARG00000095743, ENSDARG00000000796, ENSDARG00000007823, ENSDARG00000040884, ENSDARG00000100826, ENSDARG00000061368, ENSDARG00000031683, ENSDARG00000067850, ENSDARG00000103980, ENSDARG00000029072, ENSDARG00000038429	131	1731	19393	1.45387	1	0.674876	0.6465877179030232\
UP_KW_BIOLOGICAL_PROCESS	KW-0805~Transcription regulation	8	4.73373	0.158927	ENSDARG00000040884, ENSDARG00000076520, ENSDARG00000055854, ENSDARG00000020133, ENSDARG00000055752, ENSDARG00000067850, ENSDARG00000095743, ENSDARG00000103980	29	860	5277	1.6927	0.990656	1	1.0\
UP_KW_BIOLOGICAL_PROCESS	KW-0804~Transcription	8	4.73373	0.192079	ENSDARG00000040884, ENSDARG00000076520, ENSDARG00000055854, ENSDARG00000020133, ENSDARG00000055752, ENSDARG00000067850, ENSDARG00000095743, ENSDARG00000103980	29	905	5277	1.60853	0.996845	1	1.0\
UP_KW_CELLULAR_COMPONENT	KW-0539~Nucleus	11	6.50888	0.749823	ENSDARG00000029944, ENSDARG00000032705, ENSDARG00000040884, ENSDARG00000055854, ENSDARG00000020133, ENSDARG00000055752, ENSDARG00000011724, ENSDARG00000018524, ENSDARG00000103980, ENSDARG00000000796, ENSDARG00000003820	58	2526	12415	0.932133	1	1	1.0\
GOTERM_BP_DIRECT	GO:0030154~cell differentiation	3	1.77515	0.834663	ENSDARG00000055752, ENSDARG00000095743, ENSDARG00000103980	135	490	20446	0.927256	1	1	0.9869706840390879\
\
Annotation Cluster 7	Enrichment Score: 0.9332898598902577\
Category	Term	Count	%	PValue	Genes	List Total	Pop Hits	Pop Total	Fold Enrichment	Bonferroni	Benjamini	FDR\
GOTERM_MF_DIRECT	GO:0043565~sequence-specific DNA binding	6	3.5503	0.0447312	ENSDARG00000032705, ENSDARG00000055854, ENSDARG00000103980, ENSDARG00000000796, ENSDARG00000038429, ENSDARG00000003820	131	288	19393	3.08413	0.99952	0.451862	0.43292172078357927\
UP_SEQ_FEATURE	DOMAIN:Nuclear receptor	3	1.77515	0.0663585	ENSDARG00000055854, ENSDARG00000000796, ENSDARG00000003820	153	68	24591	7.09083	0.999983	0.81672	0.8167195064652244\
INTERPRO	IPR001628:Zinc finger, nuclear hormone receptor-type	3	1.77515	0.0746899	ENSDARG00000055854, ENSDARG00000000796, ENSDARG00000003820	156	71	24458	6.62459	1	0.925807	0.9258070778902747\
INTERPRO	IPR001723:Steroid hormone receptor	3	1.77515	0.0783537	ENSDARG00000055854, ENSDARG00000000796, ENSDARG00000003820	156	73	24458	6.4431	1	0.925807	0.9258070778902747\
UP_SEQ_FEATURE	DOMAIN:NR LBD	3	1.77515	0.0804485	ENSDARG00000055854, ENSDARG00000000796, ENSDARG00000003820	153	76	24591	6.34443	0.999999	0.858118	0.8581177635563281\
INTERPRO	IPR000536:Nuclear hormone receptor, ligand-binding, core	3	1.77515	0.0839527	ENSDARG00000055854, ENSDARG00000000796, ENSDARG00000003820	156	76	24458	6.18877	1	0.925807	0.9258070778902747\
INTERPRO	IPR013088:Zinc finger, NHR/GATA-type	3	1.77515	0.0935433	ENSDARG00000055854, ENSDARG00000000796, ENSDARG00000003820	156	81	24458	5.80674	1	0.968841	0.9688408145882705\
GOTERM_MF_DIRECT	GO:0004879~RNA polymerase II transcription factor activity, ligand-activated sequence-specific DNA binding	3	1.77515	0.0943401	ENSDARG00000055854, ENSDARG00000000796, ENSDARG00000003820	131	77	19393	5.76772	1	0.562671	0.539086008462164\
SMART	SM00399:ZnF_C4	3	1.77515	0.0979285	ENSDARG00000055854, ENSDARG00000000796, ENSDARG00000003820	107	71	14250	5.62722	0.999915	1	1.0\
SMART	SM00430:HOLI	3	1.77515	0.104957	ENSDARG00000055854, ENSDARG00000000796, ENSDARG00000003820	107	74	14250	5.39909	0.999959	1	1.0\
GOTERM_MF_DIRECT	GO:0008270~zinc ion binding	6	3.5503	0.739063	ENSDARG00000103519, ENSDARG00000055854, ENSDARG00000002271, ENSDARG00000000796, ENSDARG00000099101, ENSDARG00000003820	131	914	19393	0.971804	1	1	0.963855421686747\
UP_KW_DOMAIN	KW-0863~Zinc-finger	8	4.73373	0.80321	ENSDARG00000068194, ENSDARG00000055854, ENSDARG00000061368, ENSDARG00000025766, ENSDARG00000029072, ENSDARG00000000796, ENSDARG00000001313, ENSDARG00000003820	75	1912	15874	0.885579	1	1	1.0\
\
Annotation Cluster 8	Enrichment Score: 0.8735702763605909\
Category	Term	Count	%	PValue	Genes	List Total	Pop Hits	Pop Total	Fold Enrichment	Bonferroni	Benjamini	FDR\
UP_SEQ_FEATURE	DOMAIN:NACHT	8	4.73373	0.0538676	ENSDARG00000104890, ENSDARG00000102713, ENSDARG00000103324, ENSDARG00000089296	153	547	24591	2.35065	0.999858	0.718235	0.7182351554118608\
INTERPRO	IPR007111:NACHT nucleoside triphosphatase	8	4.73373	0.0637929	ENSDARG00000104890, ENSDARG00000102713, ENSDARG00000103324, ENSDARG00000089296	156	555	24458	2.25992	1	0.924997	0.9249965892100281\
SMART	SM01288:SM01288	8	4.73373	0.0844196	ENSDARG00000104890, ENSDARG00000102713, ENSDARG00000103324, ENSDARG00000089296	107	508	14250	2.09728	0.999673	1	1.0\
INTERPRO	IPR003877:SPla/RYanodine receptor SPRY	7	4.14201	0.0861958	ENSDARG00000104890, ENSDARG00000102713, ENSDARG00000089296, ENSDARG00000103324, ENSDARG00000104129	156	481	24458	2.28165	1	0.925807	0.9258070778902747\
UP_SEQ_FEATURE	DOMAIN:B30.2/SPRY	7	4.14201	0.104896	ENSDARG00000104890, ENSDARG00000102713, ENSDARG00000089296, ENSDARG00000103324, ENSDARG00000104129	153	521	24591	2.15946	1	0.966987	0.9669873997633974\
INTERPRO	IPR001870:B30.2/SPRY domain	7	4.14201	0.11447	ENSDARG00000104890, ENSDARG00000102713, ENSDARG00000089296, ENSDARG00000103324, ENSDARG00000104129	156	521	24458	2.10648	1	1	1.0\
INTERPRO	IPR001611:Leucine-rich repeat	9	5.32544	0.133935	ENSDARG00000045580, ENSDARG00000104890, ENSDARG00000102713, ENSDARG00000103324, ENSDARG00000089296	156	796	24458	1.77266	1	1	1.0\
SMART	SM00449:SPRY	7	4.14201	0.139729	ENSDARG00000104890, ENSDARG00000102713, ENSDARG00000089296, ENSDARG00000103324, ENSDARG00000104129	107	472	14250	1.97509	0.999999	1	1.0\
INTERPRO	IPR013320:Concanavalin A-like lectin/glucanase, subgroup	8	4.73373	0.178676	ENSDARG00000104890, ENSDARG00000102713, ENSDARG00000089296, ENSDARG00000103324, ENSDARG00000104129, ENSDARG00000059060	156	726	24458	1.72763	1	1	1.0\
INTERPRO	IPR003879:Butyrophylin-like	6	3.5503	0.185346	ENSDARG00000104890, ENSDARG00000102713, ENSDARG00000089296, ENSDARG00000103324	156	476	24458	1.97624	1	1	1.0\
INTERPRO	IPR006574:SPRY-associated	6	3.5503	0.190757	ENSDARG00000104890, ENSDARG00000102713, ENSDARG00000089296, ENSDARG00000103324	156	481	24458	1.9557	1	1	1.0\
INTERPRO	IPR027417:P-loop containing nucleoside triphosphate hydrolase	16	9.46746	0.196216	ENSDARG00000045074, ENSDARG00000035719, ENSDARG00000104890, ENSDARG00000102713, ENSDARG00000010948, ENSDARG00000103324, ENSDARG00000070434, ENSDARG00000089296, ENSDARG00000101362, ENSDARG00000001879, ENSDARG00000103754, ENSDARG00000029075	156	1852	24458	1.35449	1	1	1.0\
SMART	SM00589:PRY	6	3.5503	0.281843	ENSDARG00000104890, ENSDARG00000102713, ENSDARG00000089296, ENSDARG00000103324	107	477	14250	1.67519	1	1	1.0\
GOTERM_BP_DIRECT	GO:0035556~intracellular signal transduction	9	5.32544	0.299974	ENSDARG00000016623, ENSDARG00000006409, ENSDARG00000104890, ENSDARG00000017665, ENSDARG00000102713, ENSDARG00000089296, ENSDARG00000058606	135	966	20446	1.41104	1	1	0.9869706840390879\
\
Annotation Cluster 9	Enrichment Score: 0.7742861666268898\
Category	Term	Count	%	PValue	Genes	List Total	Pop Hits	Pop Total	Fold Enrichment	Bonferroni	Benjamini	FDR\
SMART	SM00033:CH	3	1.77515	0.162614	ENSDARG00000074652, ENSDARG00000001879, ENSDARG00000103754	107	97	14250	4.11889	1	1	1.0\
UP_SEQ_FEATURE	DOMAIN:Calponin-homology (CH)	3	1.77515	0.167729	ENSDARG00000074652, ENSDARG00000001879, ENSDARG00000103754	153	119	24591	4.0519	1	1	1.0\
INTERPRO	IPR001715:Calponin homology domain	3	1.77515	0.174331	ENSDARG00000074652, ENSDARG00000001879, ENSDARG00000103754	156	119	24458	3.95249	1	1	1.0\
\
Annotation Cluster 10	Enrichment Score: 0.603280206718657\
Category	Term	Count	%	PValue	Genes	List Total	Pop Hits	Pop Total	Fold Enrichment	Bonferroni	Benjamini	FDR\
UP_KW_LIGAND	KW-0342~GTP-binding	5	2.95858	0.109589	ENSDARG00000041723, ENSDARG00000045074, ENSDARG00000013522, ENSDARG00000035719, ENSDARG00000036700	35	357	6590	2.63705	0.803092	0.553062	0.5530624302149934\
GOTERM_MF_DIRECT	GO:0005525~GTP binding	7	4.14201	0.255899	ENSDARG00000041723, ENSDARG00000045074, ENSDARG00000013522, ENSDARG00000035719, ENSDARG00000070434, ENSDARG00000036700, ENSDARG00000099101	131	637	19393	1.62679	1	1	0.963855421686747\
GOTERM_MF_DIRECT	GO:0003924~GTPase activity	5	2.95858	0.310882	ENSDARG00000041723, ENSDARG00000045074, ENSDARG00000035719, ENSDARG00000070434, ENSDARG00000036700	131	420	19393	1.76236	1	1	0.963855421686747\
INTERPRO	IPR005225:Small GTP-binding protein domain	3	1.77515	0.443043	ENSDARG00000045074, ENSDARG00000035719, ENSDARG00000070434	156	237	24458	1.98458	1	1	1.0\
\
Annotation Cluster 11	Enrichment Score: 0.6007607441707664\
Category	Term	Count	%	PValue	Genes	List Total	Pop Hits	Pop Total	Fold Enrichment	Bonferroni	Benjamini	FDR\
UP_KW_CELLULAR_COMPONENT	KW-0496~Mitochondrion	6	3.5503	0.0615566	ENSDARG00000058285, ENSDARG00000011122, ENSDARG00000010572, ENSDARG00000089853, ENSDARG00000043154, ENSDARG00000037618	58	465	12415	2.76196	0.638149	0.720696	0.7206959616265529\
UP_KW_CELLULAR_COMPONENT	KW-0999~Mitochondrion inner membrane	3	1.77515	0.178527	ENSDARG00000010572, ENSDARG00000089853, ENSDARG00000043154	58	167	12415	3.84524	0.956998	0.720696	0.7206959616265529\
GOTERM_CC_DIRECT	GO:0005743~mitochondrial inner membrane	3	1.77515	0.400766	ENSDARG00000010572, ENSDARG00000089853, ENSDARG00000043154	126	226	20539	2.16382	1	1	0.9836065573770492\
UP_KW_BIOLOGICAL_PROCESS	KW-0813~Transport	7	4.14201	0.897609	ENSDARG00000009131, ENSDARG00000010572, ENSDARG00000089853, ENSDARG00000043154, ENSDARG00000020114, ENSDARG00000038066, ENSDARG00000022767	29	1608	5277	0.792138	1	1	1.0\
\
Annotation Cluster 12	Enrichment Score: 0.5403519775081036\
Category	Term	Count	%	PValue	Genes	List Total	Pop Hits	Pop Total	Fold Enrichment	Bonferroni	Benjamini	FDR\
GOTERM_BP_DIRECT	GO:0007189~adenylate cyclase-activating G-protein coupled receptor signaling pathway	5	2.95858	0.0171915	ENSDARG00000054510, ENSDARG00000094386, ENSDARG00000040526	135	150	20446	5.0484	0.995209	0.441249	0.4340860754815251\
GOTERM_MF_DIRECT	GO:0004930~G-protein coupled receptor activity	8	4.73373	0.421223	ENSDARG00000017722, ENSDARG00000054510, ENSDARG00000035942, ENSDARG00000094386, ENSDARG00000090052, ENSDARG00000040526	131	920	19393	1.28729	1	1	0.963855421686747\
UP_KW_CELLULAR_COMPONENT	KW-1003~Cell membrane	7	4.14201	0.448026	ENSDARG00000004745, ENSDARG00000017722, ENSDARG00000054510, ENSDARG00000077396, ENSDARG00000094386, ENSDARG00000040526	58	1165	12415	1.28615	0.999926	1	1.0\
GOTERM_CC_DIRECT	GO:0005887~integral component of plasma membrane	8	4.73373	0.674036	ENSDARG00000004745, ENSDARG00000017722, ENSDARG00000054510, ENSDARG00000020114, ENSDARG00000035942, ENSDARG00000094386	126	1287	20539	1.01326	1	1	0.9836065573770492\
GOTERM_BP_DIRECT	GO:0007165~signal transduction	7	4.14201	0.908715	ENSDARG00000004745, ENSDARG00000017722, ENSDARG00000054510, ENSDARG00000035942, ENSDARG00000023062, ENSDARG00000090052, ENSDARG00000040526	135	1415	20446	0.749232	1	1	0.9869706840390879\
\
Annotation Cluster 13	Enrichment Score: 0.39967181294518894\
Category	Term	Count	%	PValue	Genes	List Total	Pop Hits	Pop Total	Fold Enrichment	Bonferroni	Benjamini	FDR\
UP_KW_CELLULAR_COMPONENT	KW-0964~Secreted	7	4.14201	0.135928	ENSDARG00000090833, ENSDARG00000103519, ENSDARG00000003533, ENSDARG00000045580, ENSDARG00000038794, ENSDARG00000069017, ENSDARG00000099351	58	763	12415	1.96378	0.90344	0.720696	0.7206959616265529\
GOTERM_CC_DIRECT	GO:0005576~extracellular region	8	4.73373	0.495435	ENSDARG00000090833, ENSDARG00000103519, ENSDARG00000003533, ENSDARG00000045580, ENSDARG00000038794, ENSDARG00000069017, ENSDARG00000099351, ENSDARG00000023062	126	1088	20539	1.19859	1	1	0.9836065573770492\
GOTERM_CC_DIRECT	GO:0005615~extracellular space	5	2.95858	0.939048	ENSDARG00000090833, ENSDARG00000003533, ENSDARG00000045580, ENSDARG00000038794, ENSDARG00000099351	126	1201	20539	0.678634	1	1	0.9836065573770492\
\
Annotation Cluster 14	Enrichment Score: 0.37746360307193183\
Category	Term	Count	%	PValue	Genes	List Total	Pop Hits	Pop Total	Fold Enrichment	Bonferroni	Benjamini	FDR\
UP_SEQ_FEATURE	DOMAIN:PH	4	2.36686	0.345996	ENSDARG00000011157, ENSDARG00000042874, ENSDARG00000075282, ENSDARG00000054087	153	337	24591	1.90772	1	1	1.0\
INTERPRO	IPR001849:Pleckstrin homology domain	4	2.36686	0.386152	ENSDARG00000011157, ENSDARG00000042874, ENSDARG00000075282, ENSDARG00000054087	156	352	24458	1.78161	1	1	1.0\
SMART	SM00233:PH	4	2.36686	0.46382	ENSDARG00000011157, ENSDARG00000042874, ENSDARG00000075282, ENSDARG00000054087	107	339	14250	1.57142	1	1	1.0\
INTERPRO	IPR011993:Pleckstrin homology-like domain	5	2.95858	0.498846	ENSDARG00000005704, ENSDARG00000011157, ENSDARG00000042874, ENSDARG00000075282, ENSDARG00000054087	156	577	24458	1.3586	1	1	1.0\
\
Annotation Cluster 15	Enrichment Score: 0.14247639303799473\
Category	Term	Count	%	PValue	Genes	List Total	Pop Hits	Pop Total	Fold Enrichment	Bonferroni	Benjamini	FDR\
GOTERM_MF_DIRECT	GO:0004930~G-protein coupled receptor activity	8	4.73373	0.421223	ENSDARG00000017722, ENSDARG00000054510, ENSDARG00000035942, ENSDARG00000094386, ENSDARG00000090052, ENSDARG00000040526	131	920	19393	1.28729	1	1	0.963855421686747\
UP_KW_MOLECULAR_FUNCTION	KW-0675~Receptor	12	7.10059	0.530234	ENSDARG00000004745, ENSDARG00000017722, ENSDARG00000096587, ENSDARG00000055854, ENSDARG00000054510, ENSDARG00000035942, ENSDARG00000102594, ENSDARG00000000796, ENSDARG00000090052, ENSDARG00000040526, ENSDARG00000003820, ENSDARG00000000588	63	1526	8733	1.09006	1	1	1.0\
UP_SEQ_FEATURE	DOMAIN:G_PROTEIN_RECEP_F1_2	5	2.95858	0.723546	ENSDARG00000017722, ENSDARG00000054510, ENSDARG00000035942, ENSDARG00000090052, ENSDARG00000040526	153	790	24591	1.01725	1	1	1.0\
INTERPRO	IPR000276:G protein-coupled receptor, rhodopsin-like	5	2.95858	0.740487	ENSDARG00000017722, ENSDARG00000054510, ENSDARG00000035942, ENSDARG00000090052, ENSDARG00000040526	156	789	24458	0.993549	1	1	1.0\
INTERPRO	IPR017452:GPCR, rhodopsin-like, 7TM	5	2.95858	0.752843	ENSDARG00000017722, ENSDARG00000054510, ENSDARG00000035942, ENSDARG00000090052, ENSDARG00000040526	156	803	24458	0.976227	1	1	1.0\
KEGG_PATHWAY	dre04080:Neuroactive ligand-receptor interaction	4	2.36686	0.755569	ENSDARG00000017722, ENSDARG00000054510, ENSDARG00000035942, ENSDARG00000040526	46	597	6949	1.01216	1	1	1.0\
UP_KW_MOLECULAR_FUNCTION	KW-0297~G-protein coupled receptor	4	2.36686	0.794555	ENSDARG00000017722, ENSDARG00000035942, ENSDARG00000090052, ENSDARG00000040526	63	585	8733	0.947823	1	1	1.0\
UP_KW_MOLECULAR_FUNCTION	KW-0807~Transducer	5	2.95858	0.869174	ENSDARG00000017722, ENSDARG00000054510, ENSDARG00000035942, ENSDARG00000090052, ENSDARG00000040526	63	855	8733	0.810638	1	1	1.0\
GOTERM_BP_DIRECT	GO:0007186~G-protein coupled receptor signaling pathway	5	2.95858	0.880313	ENSDARG00000017722, ENSDARG00000054510, ENSDARG00000035942, ENSDARG00000090052, ENSDARG00000040526	135	961	20446	0.787991	1	1	0.9869706840390879\
GOTERM_BP_DIRECT	GO:0007165~signal transduction	7	4.14201	0.908715	ENSDARG00000004745, ENSDARG00000017722, ENSDARG00000054510, ENSDARG00000035942, ENSDARG00000023062, ENSDARG00000090052, ENSDARG00000040526	135	1415	20446	0.749232	1	1	0.9869706840390879\
\
Annotation Cluster 16	Enrichment Score: 0.0735402327843498\
Category	Term	Count	%	PValue	Genes	List Total	Pop Hits	Pop Total	Fold Enrichment	Bonferroni	Benjamini	FDR\
GOTERM_MF_DIRECT	GO:0046872~metal ion binding	20	11.8343	0.764336	ENSDARG00000068194, ENSDARG00000045143, ENSDARG00000096587, ENSDARG00000055854, ENSDARG00000016143, ENSDARG00000025766, ENSDARG00000000796, ENSDARG00000099860, ENSDARG00000001313, ENSDARG00000003820, ENSDARG00000011122, ENSDARG00000013522, ENSDARG00000010572, ENSDARG00000103519, ENSDARG00000061368, ENSDARG00000002271, ENSDARG00000088087, ENSDARG00000059646, ENSDARG00000089124, ENSDARG00000029072	131	3222	19393	0.918921	1	1	0.963855421686747\
UP_KW_DOMAIN	KW-0863~Zinc-finger	8	4.73373	0.80321	ENSDARG00000068194, ENSDARG00000055854, ENSDARG00000061368, ENSDARG00000025766, ENSDARG00000029072, ENSDARG00000000796, ENSDARG00000001313, ENSDARG00000003820	75	1912	15874	0.885579	1	1	1.0\
UP_KW_LIGAND	KW-0479~Metal-binding	18	10.6509	0.838633	ENSDARG00000068194, ENSDARG00000045143, ENSDARG00000096587, ENSDARG00000016143, ENSDARG00000025766, ENSDARG00000099860, ENSDARG00000023228, ENSDARG00000001313, ENSDARG00000011122, ENSDARG00000013522, ENSDARG00000010572, ENSDARG00000103519, ENSDARG00000061368, ENSDARG00000002271, ENSDARG00000059646, ENSDARG00000089124, ENSDARG00000029072, ENSDARG00000088330	35	3750	6590	0.903771	1	1	1.0\
UP_KW_LIGAND	KW-0862~Zinc	11	6.50888	0.98663	ENSDARG00000068194, ENSDARG00000103519, ENSDARG00000055854, ENSDARG00000061368, ENSDARG00000016143, ENSDARG00000002271, ENSDARG00000025766, ENSDARG00000029072, ENSDARG00000000796, ENSDARG00000001313, ENSDARG00000003820	35	3066	6590	0.67552	1	1	1.0\
\
Annotation Cluster 17	Enrichment Score: 0.04335191764472364\
Category	Term	Count	%	PValue	Genes	List Total	Pop Hits	Pop Total	Fold Enrichment	Bonferroni	Benjamini	FDR\
UP_KW_DOMAIN	KW-1133~Transmembrane helix	20	11.8343	0.658139	ENSDARG00000004745, ENSDARG00000096587, ENSDARG00000043154, ENSDARG00000055412, ENSDARG00000116618, ENSDARG00000077396, ENSDARG00000020114, ENSDARG00000020871, ENSDARG00000062955, ENSDARG00000001975, ENSDARG00000096153, ENSDARG00000096187, ENSDARG00000009131, ENSDARG00000095949, ENSDARG00000010572, ENSDARG00000037012, ENSDARG00000087641, ENSDARG00000060498, ENSDARG00000011724, ENSDARG00000104004	75	4316	15874	0.980785	0.999999	1	1.0\
UP_KW_DOMAIN	KW-0812~Transmembrane	24	14.2012	0.875356	ENSDARG00000004745, ENSDARG00000096587, ENSDARG00000043154, ENSDARG00000055412, ENSDARG00000052059, ENSDARG00000116618, ENSDARG00000077396, ENSDARG00000020114, ENSDARG00000020871, ENSDARG00000062955, ENSDARG00000094386, ENSDARG00000001975, ENSDARG00000096153, ENSDARG00000096187, ENSDARG00000009131, ENSDARG00000058285, ENSDARG00000095949, ENSDARG00000010572, ENSDARG00000037012, ENSDARG00000087641,…	75	5846	15874	0.868915	1	1	1.0\
UP_KW_CELLULAR_COMPONENT	KW-0472~Membrane	31	18.3432	0.954549	ENSDARG00000004745, ENSDARG00000096587, ENSDARG00000043154, ENSDARG00000055412, ENSDARG00000116618, ENSDARG00000020114, ENSDARG00000020871, ENSDARG00000001975, ENSDARG00000094386, ENSDARG00000096187, ENSDARG00000009131, ENSDARG00000095949, ENSDARG00000010572, ENSDARG00000037012, ENSDARG00000089853, ENSDARG00000017722, ENSDARG00000060498, ENSDARG00000011724, ENSDARG00000052059, ENSDARG00000054510,…	58	7780	12415	0.852905	1	1	1.0\
GOTERM_CC_DIRECT	GO:0016021~integral component of membrane	27	15.9763	0.999539	ENSDARG00000004745, ENSDARG00000096587, ENSDARG00000043154, ENSDARG00000055412, ENSDARG00000116618, ENSDARG00000020114, ENSDARG00000020871, ENSDARG00000001975, ENSDARG00000096187, ENSDARG00000009131, ENSDARG00000095949, ENSDARG00000010572, ENSDARG00000037012, ENSDARG00000017722, ENSDARG00000060498, ENSDARG00000011724, ENSDARG00000052059, ENSDARG00000054510, ENSDARG00000077396, ENSDARG00000062955,…	126	6952	20539	0.633086	1	1	0.9995391493981338\
UP_SEQ_FEATURE	TRANSMEM:Helical	26	15.3846	0.999556	ENSDARG00000004745, ENSDARG00000055412, ENSDARG00000116618, ENSDARG00000020114, ENSDARG00000020871, ENSDARG00000001975, ENSDARG00000094386, ENSDARG00000096187, ENSDARG00000009131, ENSDARG00000095949, ENSDARG00000037012, ENSDARG00000017722, ENSDARG00000060498, ENSDARG00000011724, ENSDARG00000052059, ENSDARG00000054510, ENSDARG00000077396, ENSDARG00000062955, ENSDARG00000096153, ENSDARG00000090052,…	153	6775	24591	0.616806	1	1	1.0\
GOTERM_CC_DIRECT	GO:0016020~membrane	25	14.7929	0.999956	ENSDARG00000004745, ENSDARG00000096587, ENSDARG00000043154, ENSDARG00000055412, ENSDARG00000020114, ENSDARG00000020871, ENSDARG00000001975, ENSDARG00000009131, ENSDARG00000095949, ENSDARG00000010572, ENSDARG00000037012, ENSDARG00000089853, ENSDARG00000017722, ENSDARG00000068732, ENSDARG00000060498, ENSDARG00000011724, ENSDARG00000054510, ENSDARG00000077396, ENSDARG00000062955, ENSDARG00000096153,…	126	7124	20539	0.572038	1	1	0.9999562948147894\
\
Annotation Cluster 18	Enrichment Score: 0.026246745719789806\
Category	Term	Count	%	PValue	Genes	List Total	Pop Hits	Pop Total	Fold Enrichment	Bonferroni	Benjamini	FDR\
INTERPRO	IPR013106:Immunoglobulin V-set	3	1.77515	0.83682	ENSDARG00000095949, ENSDARG00000116618, ENSDARG00000102594	156	510	24458	0.922247	1	1	1.0\
INTERPRO	IPR003599:Immunoglobulin subtype	3	1.77515	0.96719	ENSDARG00000095949, ENSDARG00000116618, ENSDARG00000102594	156	815	24458	0.577112	1	1	1.0\
INTERPRO	IPR013783:Immunoglobulin-like fold	5	2.95858	0.984198	ENSDARG00000095949, ENSDARG00000116618, ENSDARG00000020871, ENSDARG00000103754, ENSDARG00000102594	156	1452	24458	0.539883	1	1	1.0\
SMART	SM00409:IG	3	1.77515	0.985795	ENSDARG00000095949, ENSDARG00000116618, ENSDARG00000102594	107	815	14250	0.490224	1	1	1.0\
\
Annotation Cluster 19	Enrichment Score: 0.0243481570182061\
Category	Term	Count	%	PValue	Genes	List Total	Pop Hits	Pop Total	Fold Enrichment	Bonferroni	Benjamini	FDR\
UP_KW_DOMAIN	KW-0863~Zinc-finger	8	4.73373	0.80321	ENSDARG00000068194, ENSDARG00000055854, ENSDARG00000061368, ENSDARG00000025766, ENSDARG00000029072, ENSDARG00000000796, ENSDARG00000001313, ENSDARG00000003820	75	1912	15874	0.885579	1	1	1.0\
UP_SEQ_FEATURE	DOMAIN:C2H2-type	3	1.77515	0.997381	ENSDARG00000068194, ENSDARG00000061368, ENSDARG00000029072	153	1286	24591	0.374943	1	1	1.0\
INTERPRO	IPR013087:Zinc finger C2H2-type/integrase DNA-binding domain	3	1.77515	0.998117	ENSDARG00000068194, ENSDARG00000061368, ENSDARG00000029072	156	1310	24458	0.359043	1	1	1.0\
SMART	SM00355:ZnF_C2H2	3	1.77515	0.999392	ENSDARG00000068194, ENSDARG00000061368, ENSDARG00000029072	107	1258	14250	0.317594	1	1	1.0\
}
